# Integrative transcriptomic analysis of tissue-specific metabolic crosstalk after myocardial infarction

**DOI:** 10.1101/2020.10.28.358556

**Authors:** Muhammad Arif, Martina Klevstig, Rui Benfeitas, Stephen Doran, Hasan Turkez, Mathias Uhlén, Maryam Clausen, Johannes Wikström, Damla Etal, Cheng Zhang, Malin Levin, Adil Mardinoglu, Jan Boren

## Abstract

Myocardial infarction (MI) promotes a range of systemic effects, many of which are unknown. Here, we investigated the alterations associated with MI progression in heart and other metabolically active tissues (liver, skeletal muscle, and adipose) in a mouse model of MI (induced by ligating the left ascending coronary artery) and sham-operated mice. We performed a genome-wide transcriptomic analysis on tissue samples obtained 6- and 24-hours post MI or sham operation. By generating tissue-specific biological networks, we observed: (1) dysregulation in multiple biological processes (including immune system, mitochondrial dysfunction, fatty-acid beta-oxidation, and RNA and protein processing) across multiple tissues post MI; and (2) tissue-specific dysregulation in biological processes in liver and heart post MI. Finally, we validated our findings in two independent MI cohorts. Overall, our integrative analysis highlighted both common and specific biological responses to MI across a range of metabolically active tissues.
