## Supplementary File 2 for "Integrative transcriptomic analysis of tissue-specific metabolic crosstalk after myocardial infarction"

### Sheet: Heart (24h)
Name	# of Genes	P-Adj	Direction
Cytokine-cytokine receptor interaction	285	0	UP
Regulation of actin cytoskeleton	216	0	UP
Bacterial invasion of epithelial cells	74	0	UP
Ribosome biogenesis in eukaryotes	78	8.4099e-15	UP
Chemokine signaling pathway	189	1.1213e-14	UP
Human cytomegalovirus infection	245	1.1213e-14	UP
TNF signaling pathway	110	5.7668e-14	UP
IL-17 signaling pathway	90	6.3075e-14	UP
NF-kappa B signaling pathway	96	1.9735e-12	UP
Salmonella infection	78	3.4649e-12	UP
Focal adhesion	198	8.8534e-12	UP
Influenza A	165	1.2595e-11	UP
Kaposi sarcoma-associated herpesvirus infection	205	5.9456e-11	UP
Leukocyte transendothelial migration	114	5.9456e-11	UP
Oxidative phosphorylation	118	7.7775e-11	DOWN
Proteoglycans in cancer	199	1.9958e-10	UP
Rap1 signaling pathway	209	1.9958e-10	UP
Legionellosis	57	3.4653e-10	UP
Phagosome	167	3.4653e-10	UP
Epstein-Barr virus infection	216	3.9947e-10	UP
Hepatitis B	163	1.3525e-09	UP
Fc gamma R-mediated phagocytosis	85	2.4307e-09	UP
C-type lectin receptor signaling pathway	111	2.4307e-09	UP
Tuberculosis	175	2.4307e-09	UP
MAPK signaling pathway	294	2.9997e-09	UP
Endocytosis	260	3.215e-09	UP
Malaria	47	3.6914e-09	UP
Hepatitis C	158	4.4349e-09	UP
Pathways in cancer	532	5.3937e-09	UP
Human immunodeficiency virus 1 infection	228	6.015e-09	UP
RNA transport	163	1.33e-08	UP
Pertussis	76	1.5411e-08	UP
MicroRNAs in cancer	142	1.7337e-08	UP
Osteoclast differentiation	123	1.8662e-08	UP
Leishmaniasis	65	2.0298e-08	UP
Spliceosome	130	2.5046e-08	UP
Hematopoietic cell lineage	90	3.0687e-08	UP
Toll-like receptor signaling pathway	98	6.4697e-08	UP
Cytosolic DNA-sensing pathway	61	7.597e-08	UP
Complement and coagulation cascades	88	2.0337e-07	UP
Amoebiasis	104	2.5564e-07	UP
Ras signaling pathway	231	2.7154e-07	UP
Parkinson disease	127	2.7895e-07	DOWN
Measles	142	3.5826e-07	UP
PI3K-Akt signaling pathway	353	3.8708e-07	UP
Chagas disease (American trypanosomiasis)	103	4.0909e-07	UP
Alzheimer disease	165	1.2291e-06	DOWN
Valine, leucine and isoleucine degradation	55	1.2291e-06	DOWN
Hippo signaling pathway	157	1.8327e-06	UP
NOD-like receptor signaling pathway	195	2.2016e-06	UP
Apoptosis	141	3.2675e-06	UP
Chronic myeloid leukemia	76	4.9505e-06	UP
Peroxisome	84	7.2881e-06	DOWN
Tight junction	166	7.7027e-06	UP
Propanoate metabolism	31	8.0518e-06	DOWN
Platelet activation	123	1.1393e-05	UP
Toxoplasmosis	107	1.6985e-05	UP
Renal cell carcinoma	68	2.0091e-05	UP
Bladder cancer	40	2.0468e-05	UP
Human T-cell leukemia virus 1 infection	235	2.6285e-05	UP
Cell adhesion molecules (CAMs)	159	2.6285e-05	UP
AGE-RAGE signaling pathway in diabetic complications	101	3.0595e-05	UP
Rheumatoid arthritis	81	3.1389e-05	UP
Relaxin signaling pathway	129	3.6558e-05	UP
Inflammatory bowel disease (IBD)	58	7.1284e-05	UP
Central carbon metabolism in cancer	64	7.95e-05	UP
Small cell lung cancer	92	0.0001242	UP
Fluid shear stress and atherosclerosis	142	0.0001301	UP
Protein processing in endoplasmic reticulum	162	0.00014589	UP
Human papillomavirus infection	348	0.00015221	UP
JAK-STAT signaling pathway	163	0.00017261	UP
Sphingolipid signaling pathway	122	0.00018396	UP
Citrate cycle (TCA cycle)	32	0.0002444	DOWN
Neurotrophin signaling pathway	121	0.00028239	UP
Adherens junction	72	0.00032681	UP
Natural killer cell mediated cytotoxicity	113	0.00033273	UP
Viral carcinogenesis	219	0.0003534	UP
Prion diseases	34	0.00038311	UP
TGF-beta signaling pathway	91	0.00038466	UP
Transcriptional misregulation in cancer	179	0.00039683	UP
African trypanosomiasis	36	0.00040719	UP
Acute myeloid leukemia	69	0.00045441	UP
Staphylococcus aureus infection	85	0.00045606	UP
HIF-1 signaling pathway	103	0.00047286	UP
Phospholipase D signaling pathway	148	0.0005676	UP
RIG-I-like receptor signaling pathway	68	0.00065393	UP
Apelin signaling pathway	135	0.00093744	UP
Thermogenesis	214	0.00096149	DOWN
Huntington disease	183	0.001091	DOWN
Tryptophan metabolism	47	0.001091	DOWN
Prostate cancer	97	0.0011789	UP
Estrogen signaling pathway	134	0.0011789	UP
Ribosome	129	0.0020486	UP
Pancreatic cancer	75	0.0022536	UP
Insulin resistance	109	0.0023201	UP
Cellular senescence	174	0.0023201	UP
B cell receptor signaling pathway	70	0.0031068	UP
Axon guidance	180	0.003777	UP
ECM-receptor interaction	83	0.0038573	UP
Viral myocarditis	76	0.0045749	UP
Fc epsilon RI signaling pathway	66	0.0048667	UP
Glioma	75	0.0048667	UP
Colorectal cancer	88	0.0048667	UP
VEGF signaling pathway	58	0.0048667	UP
Pyruvate metabolism	38	0.0055325	DOWN
Melanoma	72	0.0060091	UP
Thyroid cancer	37	0.0074943	UP
Glycosaminoglycan biosynthesis	53	0.0077648	UP
Gap junction	86	0.0077804	UP
Hypertrophic cardiomyopathy (HCM)	86	0.0078407	UP
Signaling pathways regulating pluripotency of stem cells	137	0.0080911	UP
T cell receptor signaling pathway	101	0.0094727	UP
ErbB signaling pathway	84	0.0094758	UP
Intestinal immune network for IgA production	41	0.0098163	UP
Breast cancer	147	0.010308	UP
Retrograde endocannabinoid signaling	139	0.01216	DOWN
Longevity regulating pathway	102	0.01267	UP
Metabolism of xenobiotics by cytochrome P450	66	0.020979	DOWN
Hepatocellular carcinoma	170	0.021173	UP
Non-small cell lung cancer	66	0.024021	UP
Parathyroid hormone synthesis, secretion and action	107	0.026836	UP
Antigen processing and presentation	79	0.026841	UP
mRNA surveillance pathway	92	0.029563	UP
Vasopressin-regulated water reabsorption	43	0.029856	UP
Fatty acid degradation	50	0.038862	DOWN

### Sheet: Heart (6h)
Name	# of Genes	P-Adj	Direction
Legionellosis	57	0	UP
TNF signaling pathway	110	0	UP
Cytokine-cytokine receptor interaction	285	0	UP
IL-17 signaling pathway	90	1.3456e-14	UP
Regulation of actin cytoskeleton	216	1.3456e-14	UP
MAPK signaling pathway	294	2.1305e-13	UP
Salmonella infection	78	2.1626e-13	UP
Focal adhesion	198	2.6071e-13	UP
Proteoglycans in cancer	199	5.7823e-12	UP
Influenza A	165	2.0473e-11	UP
Malaria	47	1.1403e-10	UP
Hippo signaling pathway	157	1.5225e-10	UP
Pathways in cancer	532	5.7386e-10	UP
Complement and coagulation cascades	88	2.384e-09	UP
Bacterial invasion of epithelial cells	74	2.4806e-09	UP
Hematopoietic cell lineage	90	2.5486e-09	UP
Leukocyte transendothelial migration	114	3.764e-09	UP
Rap1 signaling pathway	209	3.764e-09	UP
Human cytomegalovirus infection	245	4.6991e-09	UP
Toxoplasmosis	107	8.2771e-09	UP
PI3K-Akt signaling pathway	353	1.4786e-08	UP
Chemokine signaling pathway	189	1.4786e-08	UP
Prion diseases	34	1.4786e-08	UP
Pertussis	76	3.7671e-08	UP
Fluid shear stress and atherosclerosis	142	4.3757e-08	UP
Chagas disease (American trypanosomiasis)	103	9.9401e-08	UP
NF-kappa B signaling pathway	96	9.9401e-08	UP
Osteoclast differentiation	123	1.39e-07	UP
Leishmaniasis	65	1.458e-07	UP
Tight junction	166	1.458e-07	UP
Staphylococcus aureus infection	85	3.1799e-07	UP
Tuberculosis	175	7.246e-07	UP
Toll-like receptor signaling pathway	98	8.8821e-07	UP
Kaposi sarcoma-associated herpesvirus infection	205	9.6798e-07	UP
TGF-beta signaling pathway	91	1.0096e-06	UP
Amoebiasis	104	1.3949e-06	UP
Estrogen signaling pathway	134	1.7816e-06	UP
C-type lectin receptor signaling pathway	111	2.2908e-06	UP
Rheumatoid arthritis	81	2.6007e-06	UP
Retinol metabolism	91	3.6802e-06	UP
AGE-RAGE signaling pathway in diabetic complications	101	3.7785e-06	UP
Fc gamma R-mediated phagocytosis	85	3.7785e-06	UP
Antigen processing and presentation	79	4.2448e-06	UP
Hepatitis B	163	4.2448e-06	UP
Measles	142	4.6573e-06	UP
African trypanosomiasis	36	4.7341e-06	UP
Renal cell carcinoma	68	5.0149e-06	UP
Phagosome	167	5.3062e-06	UP
Inflammatory bowel disease (IBD)	58	5.3062e-06	UP
Hypertrophic cardiomyopathy (HCM)	86	6.2629e-06	UP
Cell adhesion molecules (CAMs)	159	7.7991e-06	UP
Relaxin signaling pathway	129	1.0853e-05	UP
Ribosome	129	1.1107e-05	UP
Herpes simplex virus 1 infection	414	1.816e-05	DOWN
Endocytosis	260	1.9701e-05	UP
Human T-cell leukemia virus 1 infection	235	2.5346e-05	UP
Ras signaling pathway	231	2.6061e-05	UP
Platelet activation	123	2.6688e-05	UP
MicroRNAs in cancer	142	4.7557e-05	UP
Bladder cancer	40	6.265e-05	UP
Apoptosis	141	6.4544e-05	UP
Epstein-Barr virus infection	216	7.8644e-05	UP
Adherens junction	72	8.4119e-05	UP
Transcriptional misregulation in cancer	179	0.00010139	UP
Steroid hormone biosynthesis	88	0.00011517	UP
ECM-receptor interaction	83	0.000137	UP
Cholesterol metabolism	49	0.00015826	UP
Colorectal cancer	88	0.00018228	UP
Ascorbate and aldarate metabolism	27	0.0001998	UP
HIF-1 signaling pathway	103	0.00021461	UP
Sphingolipid signaling pathway	122	0.00021461	UP
Human immunodeficiency virus 1 infection	228	0.000215	UP
Hepatitis C	158	0.00024975	UP
NOD-like receptor signaling pathway	195	0.0002545	UP
Ribosome biogenesis in eukaryotes	78	0.00025964	UP
Cytosolic DNA-sensing pathway	61	0.00029891	UP
Phospholipase D signaling pathway	148	0.00030798	UP
Apelin signaling pathway	135	0.00033829	UP
Chronic myeloid leukemia	76	0.00035366	UP
Longevity regulating pathway	102	0.00037765	UP
Inflammatory mediator regulation of TRP channels	126	0.00040838	UP
JAK-STAT signaling pathway	163	0.00049828	UP
Oxytocin signaling pathway	153	0.00077343	UP
Graft-versus-host disease	54	0.0011382	UP
Human papillomavirus infection	348	0.001174	UP
Dilated cardiomyopathy (DCM)	89	0.001174	UP
Pentose and glucuronate interconversions	34	0.0012669	UP
B cell receptor signaling pathway	70	0.0013105	UP
T cell receptor signaling pathway	101	0.001442	UP
Parathyroid hormone synthesis, secretion and action	107	0.0014898	UP
Central carbon metabolism in cancer	64	0.0015592	UP
Protein processing in endoplasmic reticulum	162	0.0017443	UP
Vascular smooth muscle contraction	138	0.0021363	UP
GnRH signaling pathway	90	0.0021683	UP
Chemical carcinogenesis	94	0.0029716	UP
Acute myeloid leukemia	69	0.0040837	UP
Thyroid cancer	37	0.0041867	UP
VEGF signaling pathway	58	0.0041961	UP
Prostate cancer	97	0.0044432	UP
Spliceosome	130	0.0048483	UP
Melanogenesis	100	0.0050088	UP
Viral myocarditis	76	0.0050088	UP
Linoleic acid metabolism	49	0.0058823	UP
Mismatch repair	22	0.0062465	DOWN
Gap junction	86	0.0067839	UP
Breast cancer	147	0.006899	UP
Signaling pathways regulating pluripotency of stem cells	137	0.0077856	UP
Homologous recombination	41	0.008326	DOWN
Peroxisome	84	0.008326	DOWN
Th17 cell differentiation	101	0.0083782	UP
Pancreatic cancer	75	0.0090758	UP
Axon guidance	180	0.010398	UP
ErbB signaling pathway	84	0.010421	UP
Hepatocellular carcinoma	170	0.010806	UP
Intestinal immune network for IgA production	41	0.01089	UP
Natural killer cell mediated cytotoxicity	113	0.011951	UP
Amphetamine addiction	67	0.011951	UP
Insulin resistance	109	0.012969	UP
Neurotrophin signaling pathway	121	0.01333	UP
FoxO signaling pathway	132	0.014187	UP
Ferroptosis	40	0.015749	UP
Arrhythmogenic right ventricular cardiomyopathy (ARVC)	72	0.016143	UP
Melanoma	72	0.016238	UP
Viral carcinogenesis	219	0.017173	UP
Serotonergic synapse	131	0.017916	UP
Fc epsilon RI signaling pathway	66	0.018171	UP
Porphyrin and chlorophyll metabolism	41	0.019096	UP
cAMP signaling pathway	210	0.019096	UP
Sphingolipid metabolism	48	0.01916	UP
Prolactin signaling pathway	72	0.023525	UP
Small cell lung cancer	92	0.024899	UP
Nucleotide excision repair	43	0.02501	DOWN
Cholinergic synapse	112	0.028009	UP
Type I diabetes mellitus	59	0.028147	UP
Glioma	75	0.028986	UP
Endometrial cancer	58	0.02906	UP
Cellular senescence	174	0.033954	UP
Gastric cancer	149	0.037238	UP
Protein digestion and absorption	90	0.03949	UP
Allograft rejection	52	0.040746	UP
Phenylalanine metabolism	22	0.041321	UP

### Sheet: Liver (24h)
Name	# of Genes	P-Adj	Direction
Olfactory transduction	1108	6.2569e-08	UP
Chemical carcinogenesis	94	2.7162e-06	DOWN
Metabolism of xenobiotics by cytochrome P450	66	2.3219e-05	DOWN
DNA replication	35	0.00011313	DOWN
Drug metabolism	114	0.0001414	DOWN
Protein processing in endoplasmic reticulum	162	0.00025714	UP
Hypertrophic cardiomyopathy (HCM)	86	0.0003463	UP
RNA transport	163	0.00054034	UP
Fatty acid degradation	50	0.00054085	UP
Glutathione metabolism	64	0.00089436	DOWN
Dilated cardiomyopathy (DCM)	89	0.0011199	UP
Lysosome	124	0.0015536	DOWN
mRNA surveillance pathway	92	0.0017452	UP
PPAR signaling pathway	84	0.0056764	UP
Peroxisome	84	0.0060476	UP
Pathways in cancer	532	0.010496	DOWN
Complement and coagulation cascades	88	0.010496	DOWN
JAK-STAT signaling pathway	163	0.010496	DOWN
Fc gamma R-mediated phagocytosis	85	0.030077	DOWN
Cell adhesion molecules (CAMs)	159	0.030077	DOWN
Rap1 signaling pathway	209	0.030077	DOWN
Systemic lupus erythematosus	138	0.030077	DOWN
Staphylococcus aureus infection	85	0.03455	DOWN
MicroRNAs in cancer	142	0.03455	DOWN

### Sheet: Liver (6h)
Name	# of Genes	P-Adj	Direction
RNA degradation	82	0.0015233	UP
Mismatch repair	22	0.0023999	DOWN
RNA transport	163	0.0077927	UP
Bladder cancer	40	0.013197	DOWN
Chemokine signaling pathway	189	0.013197	DOWN
DNA replication	35	0.013412	DOWN
Staphylococcus aureus infection	85	0.013412	DOWN
Intestinal immune network for IgA production	41	0.014451	DOWN
Adrenergic signaling in cardiomyocytes	145	0.016989	UP
Pancreatic secretion	103	0.016989	UP
Protein processing in endoplasmic reticulum	162	0.016989	UP
Ubiquitin mediated proteolysis	137	0.016989	UP
Pentose phosphate pathway	32	0.024844	UP
mRNA surveillance pathway	92	0.035624	UP
Hematopoietic cell lineage	90	0.047687	DOWN

### Sheet: Muscle (24h)
Name	# of Genes	P-Adj	Direction
Ribosome biogenesis in eukaryotes	78	2.1155e-09	UP
IL-17 signaling pathway	90	1.1509e-05	UP
Protein processing in endoplasmic reticulum	162	5.9071e-05	UP
RNA transport	163	7.8775e-05	UP
Spliceosome	130	0.00026156	UP
Cytokine-cytokine receptor interaction	285	0.00026772	UP
Hippo signaling pathway	157	0.00026772	UP
Regulation of actin cytoskeleton	216	0.00034375	UP
Phagosome	167	0.00041496	UP
Legionellosis	57	0.00046249	UP
Adherens junction	72	0.00046249	UP
Transcriptional misregulation in cancer	179	0.00047736	UP
Ferroptosis	40	0.00058832	UP
TNF signaling pathway	110	0.00084893	UP
Osteoclast differentiation	123	0.0011152	UP
Tight junction	166	0.0011152	UP
Malaria	47	0.001836	UP
Influenza A	165	0.0033471	UP
Mitophagy	63	0.0033471	UP
Toxoplasmosis	107	0.0033717	UP
Leukocyte transendothelial migration	114	0.0040223	UP
Bacterial invasion of epithelial cells	74	0.0042944	UP
Toll-like receptor signaling pathway	98	0.004903	UP
MAPK signaling pathway	294	0.0055574	UP
Kaposi sarcoma-associated herpesvirus infection	205	0.0077359	UP
Salmonella infection	78	0.0077359	UP
MicroRNAs in cancer	142	0.0084268	UP
Rap1 signaling pathway	209	0.0089591	UP
Pertussis	76	0.0094802	UP
Chagas disease (American trypanosomiasis)	103	0.01194	UP
NF-kappa B signaling pathway	96	0.01392	UP
Chemokine signaling pathway	189	0.014735	UP
Leishmaniasis	65	0.014735	UP
Proteoglycans in cancer	199	0.016022	UP
Sphingolipid signaling pathway	122	0.022121	UP
Amoebiasis	104	0.022175	UP
NOD-like receptor signaling pathway	195	0.023624	UP
Rheumatoid arthritis	81	0.024823	UP
Human cytomegalovirus infection	245	0.024823	UP
Ribosome	129	0.028304	UP
Hepatitis C	158	0.028304	UP
Epstein-Barr virus infection	216	0.028683	UP
Ras signaling pathway	231	0.028683	UP
Arachidonic acid metabolism	88	0.030027	DOWN
Non-homologous end-joining	13	0.030027	DOWN
Oxidative phosphorylation	118	0.030027	DOWN
Thermogenesis	214	0.030027	DOWN
Alzheimer disease	165	0.030233	DOWN
Endocytosis	260	0.032802	UP
Fluid shear stress and atherosclerosis	142	0.032802	UP
Sphingolipid metabolism	48	0.036358	UP
JAK-STAT signaling pathway	163	0.036358	UP
TGF-beta signaling pathway	91	0.037602	UP
Other glycan degradation	18	0.037652	DOWN
Proteasome	46	0.037822	UP
PI3K-Akt signaling pathway	353	0.037822	UP
Autophagy	129	0.038659	UP
RIG-I-like receptor signaling pathway	68	0.038659	UP
Measles	142	0.043934	UP
Peroxisome	84	0.045422	DOWN
mRNA surveillance pathway	92	0.049819	UP

### Sheet: Muscle (6h)
Name	# of Genes	P-Adj	Direction
Phagosome	167	0.00011621	UP
Proteasome	46	0.00011621	UP
RNA transport	163	0.00011621	UP
Steroid hormone biosynthesis	88	0.0003201	UP
Cholesterol metabolism	49	0.0044322	UP
SNARE interactions in vesicular transport	32	0.0054567	UP
Chemical carcinogenesis	94	0.0055868	UP
Complement and coagulation cascades	88	0.0055868	UP
Valine, leucine and isoleucine degradation	55	0.011467	UP
Drug metabolism	114	0.016624	UP
Breast cancer	147	0.018243	DOWN
Signaling pathways regulating pluripotency of stem cells	137	0.022164	DOWN
Glycolysis / Gluconeogenesis	66	0.04292	UP
Ascorbate and aldarate metabolism	27	0.047136	UP
Glyoxylate and dicarboxylate metabolism	30	0.047136	UP
Pentose phosphate pathway	32	0.047136	UP

### Sheet: Adipose (24h)
Name	# of Genes	P-Adj	Direction
Thermogenesis	214	0	DOWN
Parkinson disease	127	0	DOWN
Oxidative phosphorylation	118	0	DOWN
Alzheimer disease	165	8.4099e-15	DOWN
Huntington disease	183	4.0368e-14	DOWN
Non-alcoholic fatty liver disease (NAFLD)	144	1.2671e-12	DOWN
Citrate cycle (TCA cycle)	32	9.2762e-10	DOWN
Glyoxylate and dicarboxylate metabolism	30	0.00010742	DOWN
ECM-receptor interaction	83	0.00011751	UP
Valine, leucine and isoleucine degradation	55	0.00026826	DOWN
Proteasome	46	0.00026924	DOWN
Retrograde endocannabinoid signaling	139	0.00026924	DOWN
Phagosome	167	0.00031612	UP
RNA transport	163	0.00031612	UP
Glycine, serine and threonine metabolism	40	0.00041565	DOWN
Ribosome biogenesis in eukaryotes	78	0.0011695	UP
Hematopoietic cell lineage	90	0.0020098	UP
Glycolysis / Gluconeogenesis	66	0.0033378	DOWN
Epstein-Barr virus infection	216	0.0041536	DOWN
Complement and coagulation cascades	88	0.0070998	UP
Pyruvate metabolism	38	0.0081516	DOWN
Propanoate metabolism	31	0.0081516	DOWN
Hypertrophic cardiomyopathy (HCM)	86	0.0082878	UP
Osteoclast differentiation	123	0.0090528	UP
Staphylococcus aureus infection	85	0.0090528	UP
Focal adhesion	198	0.0098181	UP
Fructose and mannose metabolism	35	0.015973	DOWN
Sulfur relay system	8	0.022916	DOWN
Arrhythmogenic right ventricular cardiomyopathy (ARVC)	72	0.023351	UP
Oocyte meiosis	115	0.029478	DOWN
Porphyrin and chlorophyll metabolism	41	0.040631	DOWN
Regulation of actin cytoskeleton	216	0.041135	UP
Leishmaniasis	65	0.044105	UP
Notch signaling pathway	49	0.047317	DOWN
Necroptosis	175	0.047473	DOWN
Starch and sucrose metabolism	33	0.047473	DOWN
DNA replication	35	0.047473	DOWN
Metabolism of xenobiotics by cytochrome P450	66	0.047473	DOWN
Glucagon signaling pathway	101	0.047473	DOWN
Pathways in cancer	532	0.047473	DOWN
Glycerolipid metabolism	61	0.047473	DOWN
Peroxisome	84	0.047473	DOWN
Regulation of lipolysis in adipocytes	56	0.048443	DOWN
Lysine degradation	57	0.048443	DOWN
Viral carcinogenesis	219	0.048443	DOWN
Insulin signaling pathway	138	0.049074	DOWN
Protein processing in endoplasmic reticulum	162	0.049744	UP
Dilated cardiomyopathy (DCM)	89	0.049744	UP

### Sheet: Adipose (6h)
Name	# of Genes	P-Adj	Direction
Ribosome	129	0	DOWN
Parkinson disease	127	1.1213e-14	DOWN
Oxidative phosphorylation	118	1.1213e-14	DOWN
Alzheimer disease	165	2.068e-10	DOWN
Huntington disease	183	2.068e-10	DOWN
Non-alcoholic fatty liver disease (NAFLD)	144	8.8585e-10	DOWN
Thermogenesis	214	1.1646e-07	DOWN
Citrate cycle (TCA cycle)	32	1.1475e-06	DOWN
Glyoxylate and dicarboxylate metabolism	30	0.00034499	DOWN
Pyruvate metabolism	38	0.00039908	DOWN
Spliceosome	130	0.0012964	UP
Retrograde endocannabinoid signaling	139	0.0024867	DOWN
Propanoate metabolism	31	0.0024867	DOWN
Mismatch repair	22	0.0042669	DOWN
Lysosome	124	0.0057167	DOWN
Butanoate metabolism	27	0.0064336	DOWN
Valine, leucine and isoleucine degradation	55	0.0079306	DOWN
Aminoacyl-tRNA biosynthesis	44	0.0087668	DOWN
Peroxisome	84	0.015231	DOWN
Glutathione metabolism	64	0.016162	DOWN
Staphylococcus aureus infection	85	0.017608	DOWN
mRNA surveillance pathway	92	0.034209	UP
Hypertrophic cardiomyopathy (HCM)	86	0.034209	UP
Apelin signaling pathway	135	0.034209	UP
DNA replication	35	0.038882	DOWN
Fatty acid elongation	29	0.042441	DOWN
Pentose phosphate pathway	32	0.045838	DOWN
