## Supplementary File 4 for "Integrative transcriptomic analysis of tissue-specific metabolic crosstalk after myocardial infarction"

### Sheet: Liver Genes
	Heart	Liver	Muscle	Adipose	Liver vs Heart	Liver vs Muscle	Liver vs Adipose
Gstp2	DOWN	DOWN		DOWN	Same Dir		Same Dir
Colgalt2		DOWN		DOWN			Same Dir
Psmb10		DOWN		DOWN			Same Dir
Gtpbp2		DOWN		DOWN			Same Dir
E030018B13Rik		UP		UP			Same Dir
Tg		UP		UP			Same Dir
Hprt		UP		UP			Same Dir
Ikbkg		UP		UP			Same Dir
Sesn3	DOWN	DOWN	DOWN		Same Dir	Same Dir
Ankrd40		UP	DOWN			Different
Ccni	DOWN	UP			Different
Bcor		UP	UP			Same Dir
Eid2b	DOWN	UP			Different
Hp1bp3	DOWN	UP			Different
Them4	DOWN	UP			Different
Apeh	DOWN	DOWN			Same Dir
Nipa1	DOWN	DOWN			Same Dir
Npffr1	DOWN	UP			Different
Inmt	DOWN	DOWN			Same Dir
Omd	DOWN	UP			Different
Rnf167	DOWN	DOWN			Same Dir
Lifr	DOWN	DOWN			Same Dir
Bcap29	DOWN	UP			Different
Fars2	DOWN	DOWN			Same Dir
Cln6	DOWN	DOWN			Same Dir
Cyp4f14	DOWN	DOWN			Same Dir
Dnaja3	DOWN	UP			Different
Igdcc4	DOWN	UP			Different
Wdr5	UP	DOWN	UP		Different	Different
Ctps	UP	UP			Same Dir
Oas1a	UP	DOWN			Different
Rbm3	UP	UP			Same Dir
Calm3	UP	DOWN			Different
Arid3a	UP	UP			Same Dir
Rgs12	UP	DOWN			Different
Tomm20	UP	UP			Same Dir
Osgin1	UP	DOWN			Different
Map4k3	UP	DOWN			Different
Srsf2	UP	UP			Same Dir
Pfkm		UP
Gm14440		UP
Etv4		DOWN
Nxph4		DOWN
Prom2		UP
Gm45837		UP
Gsta4		DOWN
Plin4		UP
Fabp5		DOWN
Arhgap6		DOWN
Myom3		UP
Bst2		DOWN
Sult1e1		UP
Dpy19l3		DOWN
Trub2		UP
Thap12		UP
Cyp4a31		UP
Gpat3		UP
Rasl10b		UP
Slc44a2		DOWN
Gal3st4		DOWN
Nova1		UP
Topbp1		DOWN
Sec23a		UP
Emg1		DOWN
Cyp26a1		DOWN
Afm		DOWN
Crat		UP
Ppp1r3g		DOWN
Rasd2		DOWN
Slc17a1		UP
Abcc5		UP
Mgst3		DOWN
Tars2		DOWN
Tbc1d9b		DOWN
Rab30		UP
Rbm25		UP
Baat		UP
Tor3a		UP
Cenpw		DOWN
Rnf6		DOWN
Tmem136		UP
Atp11a		DOWN
Epm2aip1		UP
Pspc1		UP
P2rx4		DOWN
Pkm		DOWN
Oasl2		DOWN
Cpt1b		UP
Gjc3		UP
Cyp4a32		UP
Xaf1		DOWN
Desi2		UP
Ano8		DOWN
Atg14		DOWN
Rab1a		UP
Ube2d2a		UP
Acat1		UP
Acacb		DOWN
Ifi44		DOWN
Stx1b		UP
Lgalsl		UP
Dnajc2		UP
Serpina6		DOWN
Nudcd3		DOWN
Acot2		UP
Mcm6		DOWN
Slc26a6		DOWN
Trim37		DOWN
Ly6e		DOWN
Hps4		DOWN
Plekha1		UP
Gstm1		DOWN
Itga9		DOWN
Hsd17b6		DOWN
St3gal5		UP
Klf13		DOWN
Cyb5r1		DOWN
Ints11		DOWN
Shld2		UP
Gstm3		DOWN
Ccdc62		UP
Syncrip		UP
Fam210b		UP
Cbfa2t3		UP
Esm1		DOWN
Tceal5		UP
Fat4		DOWN
Nucks1		UP
Slc39a3		DOWN
Wdtc1		DOWN
Zfp746		UP
Surf2		UP
Ppig		UP
Chmp3		DOWN
Akap12		DOWN
Vps52		DOWN
