## Supplementary File 5 for "Integrative transcriptomic analysis of tissue-specific metabolic crosstalk after myocardial infarction"

### Sheet: Heart (24h)
Name	# of Genes	P-Adj	Direction
ubiquinone[m]	65	4.4943e-11	DOWN
ubiquinol[m]	66	4.4943e-11	DOWN
NADH[m]	135	5.8749e-11	DOWN
NAD+[m]	140	6.3464e-11	DOWN
CoA[m]	91	0.0003389	DOWN
FADH2[m]	33	0.00069247	DOWN
FAD[m]	33	0.00069247	DOWN
propanoyl-CoA[m]	41	0.0012929	DOWN
acetyl-CoA[m]	54	0.0025689	DOWN
H+[m]	436	0.0025689	DOWN
crotonyl-CoA[m]	11	0.0058072	DOWN
ferrocytochrome C[m]	29	0.0089565	DOWN
ferricytochrome C[m]	29	0.0089565	DOWN
[protein]-tyrosine-phosphate[c]	194	0.015328	UP
5-S-glutathionyl-dopachrome hydroquinone[c]	21	0.015621	DOWN
5-S-glutathionyl-aminochrome reduced[c]	21	0.015621	DOWN
5-S-glutathionyl-noradrenochrome hydroquinone[c]	21	0.015621	DOWN
5-S-glutathionyl-adrenochrome hydroquinone[c]	21	0.015621	DOWN
5-S-glutathionyl-L-dopa[c]	21	0.015621	DOWN
5-S-glutathionyl-dopamine[c]	21	0.015621	DOWN
4-hydroxyestrone-2-S-glutathione[m]	21	0.015621	DOWN
4-hydroxyestrone-2-S-glutathione[c]	21	0.015621	DOWN
4-hydroxy-17beta-estradiol-2-S-glutathione[r]	21	0.015621	DOWN
4-hydroxy-17beta-estradiol-2-S-glutathione[p]	21	0.015621	DOWN
4-hydroxy-17beta-estradiol-2-S-glutathione[m]	21	0.015621	DOWN
4-hydroxy-17beta-estradiol-2-S-glutathione[c]	21	0.015621	DOWN
2-methyl-3-oxopropanoate[m]	11	0.015621	DOWN
2-hydroxyestrone-4-S-glutathione[r]	21	0.015621	DOWN
2-hydroxyestrone-4-S-glutathione[p]	21	0.015621	DOWN
2-hydroxyestrone-4-S-glutathione[m]	21	0.015621	DOWN
2-hydroxyestrone-4-S-glutathione[c]	21	0.015621	DOWN
2-hydroxyestrone-1-S-glutathione[r]	21	0.015621	DOWN
2-hydroxyestrone-1-S-glutathione[p]	21	0.015621	DOWN
4-hydroxyestrone-2-S-glutathione[p]	21	0.015621	DOWN
5-hydroxyindoleacetaldehyde[c]	13	0.015621	DOWN
H2O2[m]	41	0.015621	DOWN
CO2[m]	36	0.015621	DOWN
succinate[m]	15	0.015621	DOWN
noradrenochrome[c]	22	0.015621	DOWN
linolenoyl-CoA[m]	13	0.015621	DOWN
glutathionyl-3-hydroxykynurenine glucoside[c]	21	0.015621	DOWN
estrone-3,4-quinone[r]	21	0.015621	DOWN
estrone-3,4-quinone[p]	21	0.015621	DOWN
estrone-3,4-quinone[m]	21	0.015621	DOWN
estrone-3,4-quinone[c]	21	0.015621	DOWN
estrone-2,3-quinone[r]	21	0.015621	DOWN
estrone-2,3-quinone[p]	21	0.015621	DOWN
estrone-2,3-quinone[m]	21	0.015621	DOWN
estrone-2,3-quinone[c]	21	0.015621	DOWN
dopaminochrome[c]	26	0.015621	DOWN
adrenochrome[c]	22	0.015621	DOWN
S-[2-carboxy-1-(1H-imidazol-4-yl)ethyl]-3-thiolactate[c]	14	0.015621	DOWN
O2[m]	75	0.015621	DOWN
NADH[p]	24	0.015621	DOWN
NAD+[p]	24	0.015621	DOWN
L-dopachrome[c]	24	0.015621	DOWN
H2O[c]	932	0.015621	DOWN
2-hydroxyestrone-1-S-glutathione[m]	21	0.015621	DOWN
9-eicosenoyl-CoA[m]	13	0.015621	DOWN
2-hydroxyestrone-1-S-glutathione[c]	21	0.015621	DOWN
4-hydroxyestrone-2-S-glutathione[r]	21	0.015621	DOWN
2-hydroxy-17beta-estradiol-4-S-glutathione[p]	21	0.015621	DOWN
17beta-estradiol-2,3-quinone[p]	21	0.015621	DOWN
17beta-estradiol-2,3-quinone[m]	21	0.015621	DOWN
17beta-estradiol-2,3-quinone[c]	21	0.015621	DOWN
13,16,19-docosatrienoyl-CoA[m]	13	0.015621	DOWN
(5Z,8Z,11Z,14Z,17Z)-eicosapentaenoyl-CoA[m]	13	0.015621	DOWN
12-oxo-c-LTB3[p]	25	0.015621	DOWN
12-oxo-c-LTB3[m]	25	0.015621	DOWN
(6Z,9Z)-octadecadienoyl-CoA[m]	13	0.015621	DOWN
(6Z,9Z,12Z,15Z)-octadecatetraenoyl-CoA[m]	13	0.015621	DOWN
12-oxo-c-LTB3[c]	25	0.015621	DOWN
(7Z)-octadecenoyl-CoA[m]	13	0.015621	DOWN
(7Z,10Z,13Z,16Z)-docosatetraenoyl-CoA[m]	13	0.015621	DOWN
(7Z,10Z,13Z,16Z,19Z)-docosapentaenoyl-CoA[m]	13	0.015621	DOWN
(8Z,11Z)-eicosadienoyl-CoA[m]	13	0.015621	DOWN
(8Z,11Z,14Z,17Z)-eicosatetraenoyl-CoA[m]	13	0.015621	DOWN
(9E)-octadecenoyl-CoA[m]	13	0.015621	DOWN
(9E)-tetradecenoyl-CoA[m]	13	0.015621	DOWN
10,13,16-docosatrienoyl-CoA[m]	13	0.015621	DOWN
2-hydroxy-17beta-estradiol-4-S-glutathione[r]	21	0.015621	DOWN
10,13,16,19-docosatetraenoyl-CoA[m]	13	0.015621	DOWN
17beta-estradiol-3,4-quinone[c]	21	0.015621	DOWN
17beta-estradiol-2,3-quinone[r]	21	0.015621	DOWN
17beta-estradiol-3,4-quinone[p]	21	0.015621	DOWN
2-hydroxy-17beta-estradiol-4-S-glutathione[m]	21	0.015621	DOWN
2-hydroxy-17beta-estradiol-4-S-glutathione[c]	21	0.015621	DOWN
2-hydroxy-17beta-estradiol-1-S-glutathione[r]	21	0.015621	DOWN
2-hydroxy-17beta-estradiol-1-S-glutathione[p]	21	0.015621	DOWN
2-hydroxy-17beta-estradiol-1-S-glutathione[m]	21	0.015621	DOWN
2-hydroxy-17beta-estradiol-1-S-glutathione[c]	21	0.015621	DOWN
(11Z)-docosenoyl-CoA[m]	13	0.015621	DOWN
17beta-estradiol-3,4-quinone[m]	21	0.015621	DOWN
(11Z,14Z,17Z)-eicosatrienoyl-CoA[m]	13	0.015621	DOWN
(11Z,14Z)-eicosadienoyl-CoA[m]	13	0.015621	DOWN
(13Z)-octadecenoyl-CoA[m]	13	0.015621	DOWN
(13Z,16Z)-docosadienoyl-CoA[m]	13	0.015621	DOWN
(4Z,7Z,10Z,13Z,16Z)-docosapentaenoyl-CoA[m]	13	0.015621	DOWN
(4Z,7Z,10Z,13Z,16Z,19Z)-docosahexaenoyl-CoA[m]	13	0.015621	DOWN
(5Z,8Z,11Z)-eicosatrienoyl-CoA[m]	13	0.015621	DOWN
17beta-estradiol-3,4-quinone[r]	21	0.015621	DOWN
3-hydroxykynurenine-O-beta-D-glucoside[c]	22	0.017698	DOWN
succinyl-CoA[m]	15	0.020397	DOWN
S-[2-carboxy-1-(1H-imidazol-4-yl)ethyl]glutathione[c]	19	0.020397	DOWN
12-keto-LTB4[r]	30	0.022865	DOWN
hepoxilin A3[p]	33	0.022865	DOWN
lipoamide[m]	12	0.022865	DOWN
L-dopaquinone[c]	22	0.022865	DOWN
[protein]-L-tyrosine[c]	196	0.022959	UP
D-lactaldehyde[c]	14	0.023627	DOWN
12-keto-LTB4[p]	28	0.023627	DOWN
12-keto-LTB4[m]	28	0.023627	DOWN
aflatoxin B1-exo-8,9-epoxide-GSH[c]	19	0.026149	DOWN
9-deoxy-delta12-PGD2[c]	22	0.026149	DOWN
7,8-dihydro-7-hydroxy-8-S-glutathionyl-benzo[a]pyrene[c]	19	0.026149	DOWN
12-oxo-c-LTB3[r]	22	0.026149	DOWN
2,3-dihydro-2-S-glutathionyl-3-hydroxy bromobenzene[c]	19	0.026149	DOWN
2-(S-glutathionyl)acetyl chloride[c]	19	0.026149	DOWN
2-(S-glutathionyl)acetyl glutathione[c]	19	0.026149	DOWN
(1S)-hydroxy-(2S)-glutathionyl-1,2-dihydronaphthalene[c]	19	0.026149	DOWN
1-nitro-7-hydroxy-8-glutathionyl-7,8-dihydronaphthalene[c]	19	0.026149	DOWN
hepoxilin A3-c[c]	22	0.026149	DOWN
hepoxilin A3-c[p]	22	0.026149	DOWN
hepoxilin A3-c[r]	22	0.026149	DOWN
hydrobromic acid[c]	20	0.026149	DOWN
hydrochloride[c]	19	0.026149	DOWN
3,4-dihydro-3-hydroxy-4-S-glutathionyl bromobenzene[c]	19	0.026149	DOWN
prostaglandin J2[c]	22	0.026149	DOWN
2-bromoacetaldehyde[c]	20	0.026149	DOWN
4,5-dihydro-4-hydroxy-5-S-glutathionyl-benzo[a]pyrene[c]	19	0.026149	DOWN
(1R)-hydroxy-(2R)-glutathionyl-1,2-dihydronaphthalene[c]	19	0.026149	DOWN
delta-12-prostaglandin J2[c]	22	0.026149	DOWN
S-(2,2-dichloro-1-hydroxy)ethyl glutathione[c]	19	0.026149	DOWN
1-nitro-7-glutathionyl-8-hydroxy-7,8-dihydronaphthalene[c]	19	0.026149	DOWN
1-nitro-5-hydroxy-6-glutathionyl-5,6-dihydronaphthalene[c]	19	0.026149	DOWN
GSH[r]	24	0.026149	DOWN
GSH[p]	22	0.026149	DOWN
S-(1,2-dichlorovinyl)glutathione[c]	19	0.026149	DOWN
S-(2-chloroacetyl)glutathione[c]	19	0.026149	DOWN
S-(PGA1)-glutathione[c]	22	0.026149	DOWN
S-(PGA2)-glutathione[c]	22	0.026149	DOWN
S-(PGJ2)-glutathione[c]	22	0.026149	DOWN
1-nitro-5-glutathionyl-6-hydroxy-5,6-dihydronaphthalene[c]	19	0.026149	DOWN
S-(formylmethyl)glutathione[c]	19	0.026149	DOWN
dopamine-O-quinone[c]	26	0.026891	DOWN
PPi[m]	50	0.028815	DOWN
H2O[n]	48	0.030654	DOWN
aspartate[c]	26	0.030917	DOWN
NADH[c]	129	0.031612	DOWN
20-oxo-LTB4[c]	10	0.032637	DOWN
20-oxo-LTB4[m]	10	0.032637	DOWN
20-oxo-LTB4[r]	10	0.032637	DOWN
20-oxo-LTE4[p]	10	0.032637	DOWN
3alpha,7alpha-dihydroxy-5beta-cholestan-26-al[c]	10	0.032637	DOWN
hepoxilin A3[c]	38	0.033704	DOWN
1-nitronaphthalene-5,6-oxide[c]	28	0.033704	DOWN
benzo[a]pyrene-7,8-diol[c]	28	0.033704	DOWN
aflatoxin B1-exo-8,9-epoxide[c]	28	0.033704	DOWN
bromobenzene-2,3-oxide[c]	28	0.033704	DOWN
bromobenzene-3,4-oxide[c]	28	0.033704	DOWN
(1R,2S)-naphthalene 1,2-oxide[c]	28	0.033704	DOWN
(1S,2R)-naphthalene 1,2-oxide[c]	28	0.033704	DOWN
hepoxilin A3[r]	38	0.033704	DOWN
GDP[m]	20	0.034631	DOWN
S-(9-deoxy-delta12-PGD2)-glutathione[c]	23	0.034654	DOWN
S-(9-deoxy-delta9,12-PGD2)-glutathione[c]	23	0.034654	DOWN
AKG[m]	29	0.035156	DOWN
12-keto-LTB4[c]	33	0.037383	DOWN
H2O2[c]	75	0.045039	DOWN

### Sheet: Heart (6h)
Name	# of Genes	P-Adj	Direction
triiodothyronine[r]	18	0.003393	UP
[protein]-L-tyrosine[c]	196	0.003393	UP
thyroxine[r]	17	0.003393	UP
[protein]-tyrosine-phosphate[c]	194	0.003393	UP
reverse triiodthyronine[r]	17	0.003393	UP
3,5-diiodo-L-thyronine[r]	17	0.003393	UP
3,3-diiodo-L-thyronine[r]	18	0.003393	UP
3-carboxy-alpha-chromanol[c]	17	0.0035556	UP
4-(methylnitrosamino)-1-(3-pyridyl)-1-butanol glucuronide[c]	15	0.0035556	UP
rac-4-hydroxy-4-O-(beta-D-glucuronide)-all-trans-retinoate[r]	15	0.0035556	UP
rac-4-hydroxy-4-O-(beta-D-glucuronide)-all-trans-retinoate[c]	15	0.0035556	UP
4-hydroxy-all-trans-retinyl-acetate[c]	15	0.0035556	UP
4-hydroxy-all-trans-retinyl-acetate[r]	15	0.0035556	UP
gamma-carboxyethyl-hydroxychroman[c]	17	0.0035556	UP
4-oxo-9-cis-retinoyl-beta-glucuronide[c]	15	0.0035556	UP
triiodothyronine[c]	25	0.0035556	UP
gamma-CEHC-glucuronide[c]	17	0.0035556	UP
3,5-diiodo-L-thyronine[c]	19	0.0035556	UP
estradiol-17beta 3-glucuronide[r]	19	0.0035556	UP
bilirubin[r]	15	0.0035556	UP
bilirubin-bisglucuronoside[r]	17	0.0035556	UP
alpha-CEHC-glucuronide[c]	17	0.0035556	UP
9-cis-retinoyl-beta-D-glucuronide[c]	15	0.0035556	UP
9-cis-retinoyl-beta-D-glucuronide[r]	15	0.0035556	UP
9-hydroxy-10-O-D-glucuronoside-(12Z)-octadecenoate[c]	15	0.0035556	UP
9-hydroxy-10-O-D-glucuronoside-(12Z)-octadecenoate[r]	15	0.0035556	UP
4-oxo-9-cis-retinoyl-beta-glucuronide[r]	15	0.0035556	UP
3,5-diiodo-L-thyronine-beta-D-glucuronoside[r]	15	0.0035556	UP
3,5,3-triiodo-L-thyronine-beta-D-glucuronoside[r]	15	0.0035556	UP
UDP-glucuronate[c]	21	0.0035556	UP
trichloroethanol glucuronide[c]	15	0.0035556	UP
thyroxine[c]	24	0.0035556	UP
10-hydroxy-octadec-(12Z)-enoate-9-beta-D-glucuronide[c]	15	0.0035556	UP
10-hydroxy-octadec-(12Z)-enoate-9-beta-D-glucuronide[r]	15	0.0035556	UP
reverse triiodthyronine[c]	23	0.0035556	UP
rac-5,6-epoxy-retinoyl-beta-D-glucuronide[r]	15	0.0035556	UP
12-O-D-glucuronoside-13-hydroxyoctadec-(9Z)-enoate[c]	15	0.0035556	UP
12-O-D-glucuronoside-13-hydroxyoctadec-(9Z)-enoate[r]	15	0.0035556	UP
12-hydroxy-13-O-D-glucuronoside-octadec-(9Z)-enoate[c]	15	0.0035556	UP
12-hydroxy-13-O-D-glucuronoside-octadec-(9Z)-enoate[r]	15	0.0035556	UP
3,5-diiodo-L-thyronine-beta-D-glucuronoside[c]	15	0.0035556	UP
rac-5,6-epoxy-retinoyl-beta-D-glucuronide[c]	15	0.0035556	UP
13-cis-retinoyl-beta-D-glucuronide[r]	15	0.0035556	UP
13-cis-retinoyl-glucuronide[c]	15	0.0035556	UP
3,3,5-triiodo-L-thyronine-beta-D-glucuronoside[c]	15	0.0035556	UP
3,3,5-triiodo-L-thyronine-beta-D-glucuronoside[r]	15	0.0035556	UP
3,3-diiodo-L-thyronine-beta-D-glucuronoside[c]	15	0.0035556	UP
3,3-diiodo-L-thyronine-beta-D-glucuronoside[r]	15	0.0035556	UP
rac-4-hydroxy-4-O-(beta-D-glucuronide)-all-trans-retinyl-acetate[c]	15	0.0035556	UP
3,5,3,5-tetraiodo-L-thyronine-beta-D-glucuronoside[c]	15	0.0035556	UP
3,5,3,5-tetraiodo-L-thyronine-beta-D-glucuronoside[r]	15	0.0035556	UP
3,5,3-triiodo-L-thyronine-beta-D-glucuronoside[c]	15	0.0035556	UP
rac-4-hydroxy-4-O-(beta-D-glucuronide)-all-trans-retinyl-acetate[r]	15	0.0035556	UP
NNAL-N-glucuronide[c]	15	0.0035556	UP
5,6-epoxy-13-cis-retinoate[r]	16	0.005604	UP
ADP[c]	710	0.005604	UP
9-cis-retinoate[c]	16	0.005604	UP
5,6-epoxy-13-cis-retinoate[c]	16	0.005604	UP
4-oxo-9-cis-retinoate[r]	16	0.005604	UP
1,2-diacylglycerol-LD-SM pool[c]	16	0.0067102	UP
activation-ppara[c]	58	0.0087029	UP
NADP+[r]	70	0.0093657	UP
NADPH[r]	70	0.0093657	UP
fatty acid-retinol pool[c]	19	0.0093659	UP
[protein][c]	419	0.0093659	UP
9-cis-retinoate[r]	18	0.010087	UP
13-cis-retinoate[c]	18	0.010087	UP
1,2-diacylglycerol-LD-PE pool[c]	17	0.010087	UP
13-cis-retinoate[r]	18	0.010087	UP
1,2-diacylglycerol-LD-PS pool[c]	17	0.010087	UP
12,13-hydroxyoctadec-9(z)-enoate[r]	17	0.010299	UP
12,13-hydroxyoctadec-9(z)-enoate[c]	17	0.010299	UP
9,10-hydroxyoctadec-12(Z)-enoate[c]	17	0.010299	UP
9,10-hydroxyoctadec-12(Z)-enoate[r]	17	0.010299	UP
UDP-glucuronate[r]	17	0.010771	UP
phosphoprotein[c]	418	0.010876	UP
3,3-diiodo-L-thyronine[c]	40	0.016825	UP
1,2-diacylglycerol-LD-PC pool[c]	18	0.019179	UP
4-hydroxy-all-trans-retinoate[c]	17	0.020387	UP
4-hydroxy-all-trans-retinoate[r]	17	0.020387	UP
trichloroethanol[c]	28	0.022524	UP
estradiol-17beta[r]	46	0.025533	UP
retinyl-ester[c]	26	0.038964	UP
1,2-diacylglycerol-LD-PI pool[c]	32	0.044285	UP

### Sheet: Liver (24h)
Name	# of Genes	P-Adj	Direction
acetyl-CoA[m]	54	3.0693e-09	UP
CoA[m]	91	1.2374e-07	UP
trichloroethene[c]	27	1.8557e-06	DOWN
chloroacetyl chloride[c]	27	1.8557e-06	DOWN
benzo[a]pyrene-7,8-diol[c]	28	1.8557e-06	DOWN
benzo[a]pyrene-4,5-oxide[c]	27	1.8557e-06	DOWN
aflatoxin B1-exo-8,9-epoxide[c]	28	1.8557e-06	DOWN
bromobenzene-2,3-oxide[c]	28	1.8557e-06	DOWN
bromobenzene-3,4-oxide[c]	28	1.8557e-06	DOWN
1-nitronaphthalene-7,8-oxide[c]	27	1.8557e-06	DOWN
(1R,2S)-naphthalene 1,2-oxide[c]	28	1.8557e-06	DOWN
(1S,2R)-naphthalene 1,2-oxide[c]	28	1.8557e-06	DOWN
2,2-dichloroacetaldehyde[c]	27	1.8557e-06	DOWN
1,1-dichloroethylene epoxide[c]	27	1.8557e-06	DOWN
1-nitronaphthalene-5,6-oxide[c]	28	1.8557e-06	DOWN
(9E)-tetradecenoyl-CoA[m]	13	5.292e-06	UP
linolenoyl-CoA[m]	13	5.292e-06	UP
(9E)-octadecenoyl-CoA[m]	13	5.292e-06	UP
(8Z,11Z,14Z,17Z)-eicosatetraenoyl-CoA[m]	13	5.292e-06	UP
(8Z,11Z)-eicosadienoyl-CoA[m]	13	5.292e-06	UP
(7Z,10Z,13Z,16Z,19Z)-docosapentaenoyl-CoA[m]	13	5.292e-06	UP
13,16,19-docosatrienoyl-CoA[m]	13	5.292e-06	UP
(7Z,10Z,13Z,16Z)-docosatetraenoyl-CoA[m]	13	5.292e-06	UP
9-eicosenoyl-CoA[m]	13	5.292e-06	UP
10,13,16,19-docosatetraenoyl-CoA[m]	13	5.292e-06	UP
10,13,16-docosatrienoyl-CoA[m]	13	5.292e-06	UP
propanoyl-CoA[m]	41	5.292e-06	UP
(13Z)-octadecenoyl-CoA[m]	13	5.292e-06	UP
(6Z,9Z,12Z,15Z)-octadecatetraenoyl-CoA[m]	13	5.292e-06	UP
(6Z,9Z)-octadecadienoyl-CoA[m]	13	5.292e-06	UP
(5Z,8Z,11Z,14Z,17Z)-eicosapentaenoyl-CoA[m]	13	5.292e-06	UP
(5Z,8Z,11Z)-eicosatrienoyl-CoA[m]	13	5.292e-06	UP
(11Z)-docosenoyl-CoA[m]	13	5.292e-06	UP
(4Z,7Z,10Z,13Z,16Z,19Z)-docosahexaenoyl-CoA[m]	13	5.292e-06	UP
(11Z,14Z,17Z)-eicosatrienoyl-CoA[m]	13	5.292e-06	UP
(4Z,7Z,10Z,13Z,16Z)-docosapentaenoyl-CoA[m]	13	5.292e-06	UP
(11Z,14Z)-eicosadienoyl-CoA[m]	13	5.292e-06	UP
(7Z)-octadecenoyl-CoA[m]	13	5.292e-06	UP
(13Z,16Z)-docosadienoyl-CoA[m]	13	5.292e-06	UP
2-hydroxy-17beta-estradiol-4-S-glutathione[c]	21	5.983e-06	DOWN
2-hydroxy-17beta-estradiol-4-S-glutathione[m]	21	5.983e-06	DOWN
estrone-3,4-quinone[m]	21	5.983e-06	DOWN
estrone-2,3-quinone[c]	21	5.983e-06	DOWN
2-hydroxy-17beta-estradiol-4-S-glutathione[r]	21	5.983e-06	DOWN
2-hydroxyestrone-1-S-glutathione[c]	21	5.983e-06	DOWN
2-hydroxy-17beta-estradiol-1-S-glutathione[r]	21	5.983e-06	DOWN
2-hydroxyestrone-1-S-glutathione[m]	21	5.983e-06	DOWN
2-hydroxyestrone-1-S-glutathione[p]	21	5.983e-06	DOWN
2-hydroxy-17beta-estradiol-4-S-glutathione[p]	21	5.983e-06	DOWN
2-hydroxy-17beta-estradiol-1-S-glutathione[p]	21	5.983e-06	DOWN
17beta-estradiol-3,4-quinone[p]	21	5.983e-06	DOWN
2-hydroxy-17beta-estradiol-1-S-glutathione[c]	21	5.983e-06	DOWN
estrone-3,4-quinone[p]	21	5.983e-06	DOWN
17beta-estradiol-3,4-quinone[r]	21	5.983e-06	DOWN
17beta-estradiol-3,4-quinone[m]	21	5.983e-06	DOWN
17beta-estradiol-3,4-quinone[c]	21	5.983e-06	DOWN
17beta-estradiol-2,3-quinone[r]	21	5.983e-06	DOWN
17beta-estradiol-2,3-quinone[p]	21	5.983e-06	DOWN
17beta-estradiol-2,3-quinone[m]	21	5.983e-06	DOWN
17beta-estradiol-2,3-quinone[c]	21	5.983e-06	DOWN
estrone-3,4-quinone[r]	21	5.983e-06	DOWN
glutathionyl-3-hydroxykynurenine glucoside[c]	21	5.983e-06	DOWN
2-hydroxy-17beta-estradiol-1-S-glutathione[m]	21	5.983e-06	DOWN
2-hydroxyestrone-4-S-glutathione[c]	21	5.983e-06	DOWN
2-hydroxyestrone-1-S-glutathione[r]	21	5.983e-06	DOWN
2-hydroxyestrone-4-S-glutathione[p]	21	5.983e-06	DOWN
estrone-2,3-quinone[m]	21	5.983e-06	DOWN
estrone-2,3-quinone[p]	21	5.983e-06	DOWN
estrone-2,3-quinone[r]	21	5.983e-06	DOWN
5-S-glutathionyl-noradrenochrome hydroquinone[c]	21	5.983e-06	DOWN
5-S-glutathionyl-dopamine[c]	21	5.983e-06	DOWN
2-hydroxyestrone-4-S-glutathione[m]	21	5.983e-06	DOWN
estrone-3,4-quinone[c]	21	5.983e-06	DOWN
5-S-glutathionyl-aminochrome reduced[c]	21	5.983e-06	DOWN
5-S-glutathionyl-adrenochrome hydroquinone[c]	21	5.983e-06	DOWN
5-S-glutathionyl-L-dopa[c]	21	5.983e-06	DOWN
5-S-glutathionyl-dopachrome hydroquinone[c]	21	5.983e-06	DOWN
4-hydroxyestrone-2-S-glutathione[p]	21	5.983e-06	DOWN
4-hydroxyestrone-2-S-glutathione[r]	21	5.983e-06	DOWN
4-hydroxy-17beta-estradiol-2-S-glutathione[c]	21	5.983e-06	DOWN
4-hydroxy-17beta-estradiol-2-S-glutathione[p]	21	5.983e-06	DOWN
4-hydroxy-17beta-estradiol-2-S-glutathione[r]	21	5.983e-06	DOWN
4-hydroxy-17beta-estradiol-2-S-glutathione[m]	21	5.983e-06	DOWN
2-hydroxyestrone-4-S-glutathione[r]	21	5.983e-06	DOWN
4-hydroxyestrone-2-S-glutathione[m]	21	5.983e-06	DOWN
4-hydroxyestrone-2-S-glutathione[c]	21	5.983e-06	DOWN
(1S)-hydroxy-(2S)-glutathionyl-1,2-dihydronaphthalene[c]	19	1.275e-05	DOWN
3,4-dihydro-3-hydroxy-4-S-glutathionyl bromobenzene[c]	19	1.275e-05	DOWN
hydrochloride[c]	19	1.275e-05	DOWN
hydrobromic acid[c]	20	1.275e-05	DOWN
1-nitro-5-glutathionyl-6-hydroxy-5,6-dihydronaphthalene[c]	19	1.275e-05	DOWN
1-nitro-5-hydroxy-6-glutathionyl-5,6-dihydronaphthalene[c]	19	1.275e-05	DOWN
1-nitro-7-glutathionyl-8-hydroxy-7,8-dihydronaphthalene[c]	19	1.275e-05	DOWN
1-nitro-7-hydroxy-8-glutathionyl-7,8-dihydronaphthalene[c]	19	1.275e-05	DOWN
(1R)-hydroxy-(2R)-glutathionyl-1,2-dihydronaphthalene[c]	19	1.275e-05	DOWN
S-(formylmethyl)glutathione[c]	19	1.275e-05	DOWN
4,5-dihydro-4-hydroxy-5-S-glutathionyl-benzo[a]pyrene[c]	19	1.275e-05	DOWN
S-(2,2-dichloro-1-hydroxy)ethyl glutathione[c]	19	1.275e-05	DOWN
S-(1,2-dichlorovinyl)glutathione[c]	19	1.275e-05	DOWN
7,8-dihydro-7-hydroxy-8-S-glutathionyl-benzo[a]pyrene[c]	19	1.275e-05	DOWN
2,3-dihydro-2-S-glutathionyl-3-hydroxy bromobenzene[c]	19	1.275e-05	DOWN
2-(S-glutathionyl)acetyl chloride[c]	19	1.275e-05	DOWN
2-(S-glutathionyl)acetyl glutathione[c]	19	1.275e-05	DOWN
aflatoxin B1-exo-8,9-epoxide-GSH[c]	19	1.275e-05	DOWN
S-(2-chloroacetyl)glutathione[c]	19	1.275e-05	DOWN
2-bromoacetaldehyde[c]	20	1.275e-05	DOWN
L-dopaquinone[c]	22	1.2875e-05	DOWN
11-carboxy-gamma-tocotrienol[m]	28	1.3732e-05	UP
5-carboxy-gamma-chromanol[m]	28	1.3732e-05	UP
5-carboxy-alpha-chromanol[m]	28	1.3732e-05	UP
7-carboxy-gamma-tocotrienol[m]	28	1.3732e-05	UP
11-carboxy-alpha-tocotrienol[m]	28	1.3732e-05	UP
9-carboxy-alpha-tocotrienol[m]	28	1.3732e-05	UP
7-carboxy-alpha-tocotrienol[m]	28	1.3732e-05	UP
9-carboxy-gamma-tocotrienol[m]	28	1.3732e-05	UP
GSH[r]	24	1.4542e-05	DOWN
H2O2[m]	41	1.7154e-05	UP
L-dopachrome[c]	24	2.0506e-05	DOWN
noradrenochrome[c]	22	2.078e-05	DOWN
S-(PGJ2)-glutathione[c]	22	2.078e-05	DOWN
12-oxo-c-LTB3[r]	22	2.078e-05	DOWN
GSH[p]	22	2.078e-05	DOWN
adrenochrome[c]	22	2.078e-05	DOWN
hepoxilin A3-c[c]	22	2.078e-05	DOWN
hepoxilin A3-c[p]	22	2.078e-05	DOWN
S-(PGA1)-glutathione[c]	22	2.078e-05	DOWN
hepoxilin A3-c[r]	22	2.078e-05	DOWN
delta-12-prostaglandin J2[c]	22	2.078e-05	DOWN
S-(PGA2)-glutathione[c]	22	2.078e-05	DOWN
9-deoxy-delta12-PGD2[c]	22	2.078e-05	DOWN
prostaglandin J2[c]	22	2.078e-05	DOWN
S-(9-deoxy-delta12-PGD2)-glutathione[c]	23	2.6505e-05	DOWN
S-(9-deoxy-delta9,12-PGD2)-glutathione[c]	23	2.6505e-05	DOWN
3-hydroxykynurenine-O-beta-D-glucoside[c]	22	2.9082e-05	DOWN
retinoate[r]	29	5.5301e-05	DOWN
dopamine-O-quinone[c]	26	7.4644e-05	DOWN
dopaminochrome[c]	26	9.7755e-05	DOWN
5-oxo-6-trans-LTB4[r]	23	0.00011736	DOWN
12-keto-LTB4[m]	28	0.00011905	DOWN
12-keto-LTB4[p]	28	0.00011905	DOWN
2-hydroxyestradiol-17beta[c]	30	0.00012577	DOWN
12-keto-LTB4[c]	33	0.00013953	DOWN
10,11-epoxy-(4Z,7Z)-hexadecadienoic acid[c]	24	0.00014779	UP
CoA[p]	34	0.00014779	UP
9-carboxy-alpha-chromanol[m]	24	0.00014779	UP
9,10-epoxy-(6Z,12Z)-octadecadienoic acid[c]	24	0.00014779	UP
8,9-epoxy-(5Z)-tetradecenoic acid[c]	24	0.00014779	UP
12,13-epoxy-(6Z,9Z)-octadecadienoic acid[c]	24	0.00014779	UP
13-carboxy-alpha-tocotrienol[m]	24	0.00014779	UP
3-carboxy-alpha-chromanol[m]	24	0.00014779	UP
5,6-epoxy-(8Z)-tetradecenoic acid[c]	24	0.00014779	UP
7,8-epoxy-(4Z,10Z)-hexadecadienoic acid[c]	24	0.00014779	UP
7-carboxy-alpha-chromanol[m]	24	0.00014779	UP
9-carboxy-gamma-chromanol[m]	24	0.00014779	UP
7-carboxy-gamma-chromanol[m]	24	0.00014779	UP
11-carboxy-gamma-chromanol[m]	24	0.00014779	UP
11-carboxy-alpha-chromanol[m]	24	0.00014779	UP
gamma-carboxyethyl-hydroxychroman[m]	24	0.00014779	UP
acetate[s]	10	0.00015252	UP
13-HETE[c]	24	0.00019436	DOWN
19-oxo-testosterone[c]	24	0.00019436	DOWN
11h-14,15-EETA[c]	24	0.00019436	DOWN
11-HETE[c]	24	0.00019436	DOWN
11,14,15-THETA[c]	24	0.00019436	DOWN
5,6-EET[r]	24	0.00019436	DOWN
11,12,15-THETA[c]	24	0.00019436	DOWN
10-HETE[c]	24	0.00019436	DOWN
estradiol-17beta[c]	31	0.00019436	DOWN
FAD[r]	24	0.00019436	DOWN
FADH2[r]	24	0.00019436	DOWN
5-oxo-(6E)-12-epi-LTB4[r]	24	0.00019436	DOWN
retinol[r]	15	0.00019436	DOWN
9-HETE[c]	24	0.00019436	DOWN
8-HETE[c]	24	0.00019436	DOWN
8,9-EET[r]	24	0.00019436	DOWN
7-HETE[c]	24	0.00019436	DOWN
6,7-dihydro-LTB4[c]	24	0.00019436	DOWN
6,7-dihydro-LTB4[m]	24	0.00019436	DOWN
6,7-dihydro-LTB4[p]	24	0.00019436	DOWN
14,15-EET[r]	24	0.00019436	DOWN
15H-11,12-EETA[c]	24	0.00019436	DOWN
19-oxoandrostenedione[c]	24	0.00019436	DOWN
16alpha-hydroxyestrone[c]	24	0.00019436	DOWN
16alpha-hydroxyestrone[r]	24	0.00019436	DOWN
19-hydroxytestosterone[c]	24	0.00019436	DOWN
19-hydroxyandrostenedione[c]	24	0.00019436	DOWN
19(S)-HETE[c]	24	0.00019436	DOWN
18-hydroxy-all-trans-retinoate[r]	24	0.00019436	DOWN
17-HETE[c]	24	0.00019436	DOWN
6,7-dihydro-LTB4[r]	24	0.00019436	DOWN
18-hydroxy-all-trans-retinoate[c]	24	0.00019436	DOWN
16(R)-HETE[c]	24	0.00019436	DOWN
2-hydroxyestradiol-17beta[r]	24	0.00019436	DOWN
18-HETE[c]	24	0.00019436	DOWN
prostaglandin A1[c]	26	0.00022934	DOWN
prostaglandin A2[c]	26	0.00022934	DOWN
retinal[c]	19	0.00023265	DOWN
retinal[r]	19	0.00023265	DOWN
testosterone[r]	39	0.00024052	DOWN
estrone[r]	33	0.000308	DOWN
FADH2[c]	31	0.00031878	DOWN
estradiol-17beta[r]	46	0.00034265	DOWN
H+[r]	111	0.00034265	DOWN
formate[r]	24	0.0003511	DOWN
dTTP[c]	33	0.00042141	DOWN
12-oxo-c-LTB3[p]	25	0.00045828	DOWN
12-oxo-c-LTB3[m]	25	0.00045828	DOWN
12-oxo-c-LTB3[c]	25	0.00045828	DOWN
retinol[c]	43	0.00046254	DOWN
hepoxilin A3[p]	33	0.0005711	DOWN
testosterone[c]	37	0.00064346	DOWN
NADP+[r]	70	0.00072481	DOWN
NADPH[r]	70	0.00072481	DOWN
12-keto-LTB4[r]	30	0.00081183	DOWN
NADP+[c]	200	0.00081701	DOWN
formate[c]	43	0.00096112	DOWN
hepoxilin A3[r]	38	0.0010829	DOWN
hepoxilin A3[c]	38	0.0010829	DOWN
dGTP[c]	38	0.0013729	DOWN
9(10)-EpOME[r]	26	0.001471	DOWN
8,9-EET[c]	26	0.001471	DOWN
9(10)-EpOME[c]	26	0.001471	DOWN
6,7-dihydro-5-oxo-LTB4[m]	32	0.001471	DOWN
6,7-dihydro-5-oxo-LTB4[p]	32	0.001471	DOWN
4-androstene-3,17-dione[r]	36	0.001471	DOWN
5,6-EET[c]	26	0.001471	DOWN
12(13)-EpOME[r]	26	0.001471	DOWN
12(13)-EpOME[c]	26	0.001471	DOWN
6,7-dihydro-5-oxo-12-epi-LTB4[c]	32	0.001471	DOWN
6,7-dihydro-5-oxo-LTB4[r]	32	0.001471	DOWN
6,7-dihydro-5-oxo-12-epi-LTB4[p]	32	0.001471	DOWN
6,7-dihydro-5-oxo-12-epi-LTB4[r]	32	0.001471	DOWN
6,7-dihydro-5-oxo-LTB4[c]	32	0.001471	DOWN
6,7-dihydro-5-oxo-12-epi-LTB4[m]	32	0.001471	DOWN
propanoate[c]	15	0.0014818	UP
dATP[c]	42	0.0016206	DOWN
GSH[m]	38	0.0016579	DOWN
AMP[m]	58	0.0019217	UP
5-oxo-(6E)-12-epi-LTB4[p]	27	0.0020823	DOWN
5-oxo-(6E)-12-epi-LTB4[m]	27	0.0020823	DOWN
5-oxo-(6E)-12-epi-LTB4[c]	27	0.0020823	DOWN
15(S)-HPETE[c]	37	0.0023629	DOWN
4-androstene-3,17-dione[c]	37	0.0024004	DOWN
NADPH[c]	192	0.0026833	DOWN
5-oxo-6-trans-LTB4[p]	26	0.0026941	DOWN
5-oxo-6-trans-LTB4[m]	26	0.0026941	DOWN
5-oxo-6-trans-LTB4[c]	26	0.0026941	DOWN
propanoyl-CoA[p]	19	0.0033185	UP
H+[c]	740	0.003616	DOWN
estrone[c]	33	0.0037994	DOWN
lipid droplet[c]	14	0.004008	UP
cholesterol-ester pool[c]	15	0.0043294	UP
fatty acid-LD-TG1 pool[c]	18	0.0051949	UP
FAD[m]	33	0.0051949	UP
FADH2[m]	33	0.0051949	UP
linoleate[r]	34	0.005475	DOWN
arachidonate[r]	39	0.0057464	DOWN
O2[m]	75	0.006799	UP
[protein]-tyrosine-phosphate[c]	194	0.0076431	DOWN
[protein]-L-tyrosine[c]	196	0.008297	DOWN
(4Z,7Z,10Z,13Z,16Z,19Z)-docosahexaenoyl-CoA[c]	19	0.011458	UP
(4Z,7Z,10Z,13Z,16Z)-docosapentaenoyl-CoA[c]	19	0.011458	UP
tridecanoyl-CoA[c]	19	0.011458	UP
pentadecanoyl-CoA[c]	19	0.011458	UP
lauroyl-CoA[c]	19	0.011458	UP
GM2A[l]	21	0.011849	DOWN
PPi[m]	50	0.011867	UP
dCTP[c]	35	0.011887	DOWN
O2[r]	44	0.012325	DOWN
HCO3-[c]	43	0.013187	DOWN
palmitoleoyl-CoA[c]	20	0.01338	UP
9-heptadecenoyl-CoA[c]	20	0.01338	UP
(13Z)-octadecenoyl-CoA[c]	20	0.01338	UP
7-hexadecenoyl-CoA[c]	20	0.01338	UP
5-tetradecenoyl-CoA[c]	20	0.01338	UP
(10Z)-heptadecenoyl-CoA[c]	20	0.01338	UP
(7Z)-tetradecenoyl-CoA[c]	20	0.01338	UP
(9E)-octadecenoyl-CoA[c]	20	0.01338	UP
(9E)-tetradecenoyl-CoA[c]	20	0.01338	UP
FAD[c]	42	0.014954	DOWN
13,16,19-docosatrienoyl-CoA[c]	21	0.016727	UP
(11Z)-docosenoyl-CoA[c]	21	0.016727	UP
10,13,16-docosatrienoyl-CoA[c]	21	0.016727	UP
(13Z,16Z)-docosadienoyl-CoA[c]	21	0.016727	UP
myristoyl-CoA[c]	22	0.016768	UP
palmitate[p]	10	0.017807	UP
trichloroethanol[c]	28	0.018334	DOWN
DNA[c]	32	0.019391	DOWN
(6Z,9Z,12Z,15Z,18Z)-tetracosapentaenoyl-CoA[c]	20	0.022873	UP
activation-ppara[c]	58	0.024804	UP
CoA[c]	175	0.02528	UP
ADP[c]	710	0.025789	DOWN
NADP+[m]	93	0.026504	DOWN
NADPH[m]	91	0.026504	DOWN
(7Z)-octadecenoyl-CoA[c]	27	0.02679	UP
cis-vaccenoyl-CoA[c]	27	0.02679	UP
(7Z,10Z,13Z,16Z)-docosatetraenoyl-CoA[c]	26	0.02679	UP
heptadecanoyl-CoA[c]	27	0.02679	UP
acetyl-CoA[c]	128	0.02679	UP
retinoate[c]	34	0.028345	DOWN
H2O[p]	42	0.02835	UP
H2O[r]	130	0.030585	DOWN
L-threonyl-tRNA(thr)[c]	21	0.03929	DOWN
tRNA(thr)[c]	21	0.03929	DOWN
10,13,16,19-docosatetraenoyl-CoA[c]	28	0.039973	UP
nonadecanoyl-CoA[c]	28	0.039973	UP
SM pool[c]	21	0.039973	UP
(13Z)-docosenoyl-CoA[c]	28	0.039973	UP
heneicosanoyl-CoA[c]	28	0.039973	UP
(7Z,10Z,13Z,16Z,19Z)-docosapentaenoyl-CoA[c]	28	0.039973	UP
docosanoyl-CoA[c]	28	0.039973	UP
9-eicosenoyl-CoA[c]	28	0.039973	UP
(11Z)-eicosenoyl-CoA[c]	28	0.039973	UP
(11Z,14Z)-eicosadienoyl-CoA[c]	28	0.039973	UP
eicosanoyl-CoA[c]	28	0.039973	UP
(11Z,14Z,17Z)-eicosatrienoyl-CoA[c]	28	0.039973	UP
dTDP[c]	11	0.042232	DOWN
L-cysteinyl-tRNA(cys)[c]	19	0.043196	DOWN
tRNA(cys)[c]	19	0.043196	DOWN
GSH[c]	81	0.04367	DOWN
butyryl-CoA[m]	29	0.044295	UP
palmitoyl-CoA[p]	24	0.044702	UP
(5Z,8Z,11Z)-eicosatrienoyl-CoA[c]	22	0.046641	UP
2-oxobutyrate[c]	15	0.049395	UP

### Sheet: Liver (6h)
Name	# of Genes	P-Adj	Direction
Ca2+[c]	17	0.031257	UP
Ca2+[s]	17	0.031257	UP

### Sheet: Muscle (24h)
Name	# of Genes	P-Adj	Direction
12(S)-HPETE[c]	10	1.4325e-08	DOWN
5(S)-HETE[m]	10	1.4325e-08	DOWN
12(S)-HPETE[r]	10	1.4325e-08	DOWN
12(S)-HPETE[p]	10	1.4325e-08	DOWN
15(S)-HETE[c]	12	1.7932e-08	DOWN
GSSG[m]	12	6.446e-08	DOWN
GSH[m]	38	9.4762e-08	DOWN
5(S)-HPETE[c]	10	3.0199e-07	DOWN
hepoxilin A3[c]	38	1.9471e-06	DOWN
13(S)-HPODE[c]	11	1.9471e-06	DOWN
hepoxilin A3[p]	33	1.9471e-06	DOWN
hepoxilin A3[r]	38	1.9471e-06	DOWN
GSSG[s]	14	2.32e-06	DOWN
5(S)-HETE[c]	19	2.916e-06	DOWN
H2O2[s]	20	7.3013e-05	DOWN
H2O[s]	131	0.00011972	DOWN
GSSG[c]	23	0.00076667	DOWN
15(S)-HPETE[c]	37	0.0015143	DOWN
GSH[s]	26	0.0038458	DOWN
H2O[c]	932	0.0050946	DOWN
GSH[c]	81	0.0098284	DOWN
m3gacpail heparan sulfate[r]	10	0.037642	DOWN
NAD+[m]	140	0.037642	DOWN
(1R)-hydroxy-(2R)-glutathionyl-1,2-dihydronaphthalene[c]	19	0.044136	DOWN
5-S-glutathionyl-noradrenochrome hydroquinone[c]	21	0.044136	DOWN
7,8-dihydro-7-hydroxy-8-S-glutathionyl-benzo[a]pyrene[c]	19	0.044136	DOWN
NADH[m]	135	0.044136	DOWN
5-S-glutathionyl-dopamine[c]	21	0.044136	DOWN
5-S-glutathionyl-dopachrome hydroquinone[c]	21	0.044136	DOWN
5-S-glutathionyl-aminochrome reduced[c]	21	0.044136	DOWN
5-S-glutathionyl-adrenochrome hydroquinone[c]	21	0.044136	DOWN
5-S-glutathionyl-L-dopa[c]	21	0.044136	DOWN
DNA[c]	32	0.044136	DOWN
NADP+[c]	200	0.044136	DOWN
S-(formylmethyl)glutathione[c]	19	0.044136	DOWN
S-(1,2-dichlorovinyl)glutathione[c]	19	0.044136	DOWN
nicotinate ribonucleotide[c]	18	0.044136	DOWN
mannose-1-phosphate[c]	15	0.044136	DOWN
hydrochloride[c]	19	0.044136	DOWN
glutathionyl-3-hydroxykynurenine glucoside[c]	21	0.044136	DOWN
estrone-3,4-quinone[r]	21	0.044136	DOWN
estrone-3,4-quinone[p]	21	0.044136	DOWN
estrone-3,4-quinone[m]	21	0.044136	DOWN
estrone-3,4-quinone[c]	21	0.044136	DOWN
estrone-2,3-quinone[r]	21	0.044136	DOWN
estrone-2,3-quinone[p]	21	0.044136	DOWN
estrone-2,3-quinone[m]	21	0.044136	DOWN
estrone-2,3-quinone[c]	21	0.044136	DOWN
em2emgacpail heparan sulfate[r]	10	0.044136	DOWN
bromobenzene-3,4-oxide[c]	28	0.044136	DOWN
bromobenzene-2,3-oxide[c]	28	0.044136	DOWN
benzo[a]pyrene-7,8-diol[c]	28	0.044136	DOWN
aflatoxin B1-exo-8,9-epoxide[c]	28	0.044136	DOWN
aflatoxin B1-exo-8,9-epoxide-GSH[c]	19	0.044136	DOWN
4-hydroxyestrone-2-S-glutathione[r]	21	0.044136	DOWN
S-(2-chloroacetyl)glutathione[c]	19	0.044136	DOWN
S-(2,2-dichloro-1-hydroxy)ethyl glutathione[c]	19	0.044136	DOWN
NADPH[c]	192	0.044136	DOWN
4-hydroxyestrone-2-S-glutathione[p]	21	0.044136	DOWN
4-hydroxyestrone-2-S-glutathione[m]	21	0.044136	DOWN
4-hydroxyestrone-2-S-glutathione[c]	21	0.044136	DOWN
2,3-dihydro-2-S-glutathionyl-3-hydroxy bromobenzene[c]	19	0.044136	DOWN
ubiquinol[m]	66	0.044136	DOWN
17beta-estradiol-3,4-quinone[r]	21	0.044136	DOWN
17beta-estradiol-3,4-quinone[p]	21	0.044136	DOWN
17beta-estradiol-3,4-quinone[m]	21	0.044136	DOWN
17beta-estradiol-3,4-quinone[c]	21	0.044136	DOWN
17beta-estradiol-2,3-quinone[r]	21	0.044136	DOWN
17beta-estradiol-2,3-quinone[p]	21	0.044136	DOWN
17beta-estradiol-2,3-quinone[m]	21	0.044136	DOWN
17beta-estradiol-2,3-quinone[c]	21	0.044136	DOWN
2-(S-glutathionyl)acetyl chloride[c]	19	0.044136	DOWN
12-oxo-c-LTB3[p]	25	0.044136	DOWN
12-oxo-c-LTB3[c]	25	0.044136	DOWN
12-keto-LTB4[r]	30	0.044136	DOWN
1-nitronaphthalene-5,6-oxide[c]	28	0.044136	DOWN
1-nitro-7-hydroxy-8-glutathionyl-7,8-dihydronaphthalene[c]	19	0.044136	DOWN
1-nitro-7-glutathionyl-8-hydroxy-7,8-dihydronaphthalene[c]	19	0.044136	DOWN
1-nitro-5-hydroxy-6-glutathionyl-5,6-dihydronaphthalene[c]	19	0.044136	DOWN
1-nitro-5-glutathionyl-6-hydroxy-5,6-dihydronaphthalene[c]	19	0.044136	DOWN
(1S,2R)-naphthalene 1,2-oxide[c]	28	0.044136	DOWN
(1S)-hydroxy-(2S)-glutathionyl-1,2-dihydronaphthalene[c]	19	0.044136	DOWN
(1R,2S)-naphthalene 1,2-oxide[c]	28	0.044136	DOWN
12-oxo-c-LTB3[m]	25	0.044136	DOWN
2-(S-glutathionyl)acetyl glutathione[c]	19	0.044136	DOWN
ubiquinone[m]	65	0.044136	DOWN
2-hydroxy-17beta-estradiol-1-S-glutathione[c]	21	0.044136	DOWN
4-hydroxy-17beta-estradiol-2-S-glutathione[r]	21	0.044136	DOWN
4-hydroxy-17beta-estradiol-2-S-glutathione[p]	21	0.044136	DOWN
4-hydroxy-17beta-estradiol-2-S-glutathione[m]	21	0.044136	DOWN
4-hydroxy-17beta-estradiol-2-S-glutathione[c]	21	0.044136	DOWN
4,5-dihydro-4-hydroxy-5-S-glutathionyl-benzo[a]pyrene[c]	19	0.044136	DOWN
3,4-dihydro-3-hydroxy-4-S-glutathionyl bromobenzene[c]	19	0.044136	DOWN
2-hydroxyestrone-4-S-glutathione[r]	21	0.044136	DOWN
2-hydroxyestrone-4-S-glutathione[p]	21	0.044136	DOWN
2-hydroxyestrone-4-S-glutathione[m]	21	0.044136	DOWN
2-hydroxyestrone-1-S-glutathione[r]	21	0.044136	DOWN
2-hydroxyestrone-1-S-glutathione[p]	21	0.044136	DOWN
2-hydroxyestrone-4-S-glutathione[c]	21	0.044136	DOWN
2-hydroxyestrone-1-S-glutathione[c]	21	0.044136	DOWN
2-hydroxy-17beta-estradiol-1-S-glutathione[m]	21	0.044136	DOWN
2-hydroxy-17beta-estradiol-4-S-glutathione[r]	21	0.044136	DOWN
2-hydroxy-17beta-estradiol-1-S-glutathione[p]	21	0.044136	DOWN
2-hydroxy-17beta-estradiol-1-S-glutathione[r]	21	0.044136	DOWN
2-hydroxy-17beta-estradiol-4-S-glutathione[p]	21	0.044136	DOWN
2-hydroxy-17beta-estradiol-4-S-glutathione[m]	21	0.044136	DOWN
2-hydroxyestrone-1-S-glutathione[m]	21	0.044136	DOWN
2-hydroxy-17beta-estradiol-4-S-glutathione[c]	21	0.044136	DOWN
2-bromoacetaldehyde[c]	20	0.045251	DOWN
hydrobromic acid[c]	20	0.045251	DOWN
H+[n]	12	0.046189	DOWN
1,1-dichloroethylene epoxide[c]	27	0.04849	DOWN
1-nitronaphthalene-7,8-oxide[c]	27	0.04849	DOWN
12-keto-LTB4[c]	33	0.04849	DOWN
chloroacetyl chloride[c]	27	0.04849	DOWN
trichloroethene[c]	27	0.04849	DOWN
benzo[a]pyrene-4,5-oxide[c]	27	0.04849	DOWN
2,2-dichloroacetaldehyde[c]	27	0.04849	DOWN

### Sheet: Muscle (6h)
Name	# of Genes	P-Adj	Direction
H+[m]	436	0.021345	UP

### Sheet: Adipose (24h)
Name	# of Genes	P-Adj	Direction
ubiquinone[m]	65	0	DOWN
ubiquinol[m]	66	0	DOWN
NADH[m]	135	7.0555e-13	DOWN
NAD+[m]	140	1.9014e-11	DOWN
H+[m]	436	6.0533e-06	DOWN
FAD[m]	33	9.4675e-06	DOWN
FADH2[m]	33	9.4675e-06	DOWN
ferrocytochrome C[m]	29	3.2492e-05	DOWN
ferricytochrome C[m]	29	3.2492e-05	DOWN
succinate[m]	15	0.00045708	DOWN
CO2[m]	36	0.0011974	DOWN
(7Z)-octadecenoyl-CoA[m]	13	0.0025902	DOWN
(11Z,14Z)-eicosadienoyl-CoA[m]	13	0.0025902	DOWN
linolenoyl-CoA[m]	13	0.0025902	DOWN
(11Z,14Z,17Z)-eicosatrienoyl-CoA[m]	13	0.0025902	DOWN
(13Z)-octadecenoyl-CoA[m]	13	0.0025902	DOWN
O2[m]	75	0.0025902	DOWN
(13Z,16Z)-docosadienoyl-CoA[m]	13	0.0025902	DOWN
(4Z,7Z,10Z,13Z,16Z)-docosapentaenoyl-CoA[m]	13	0.0025902	DOWN
(6Z,9Z,12Z,15Z)-octadecatetraenoyl-CoA[m]	13	0.0025902	DOWN
H+[c]	740	0.0025902	DOWN
(5Z,8Z,11Z)-eicosatrienoyl-CoA[m]	13	0.0025902	DOWN
(5Z,8Z,11Z,14Z,17Z)-eicosapentaenoyl-CoA[m]	13	0.0025902	DOWN
(6Z,9Z)-octadecadienoyl-CoA[m]	13	0.0025902	DOWN
(4Z,7Z,10Z,13Z,16Z,19Z)-docosahexaenoyl-CoA[m]	13	0.0025902	DOWN
(11Z)-docosenoyl-CoA[m]	13	0.0025902	DOWN
(7Z,10Z,13Z,16Z,19Z)-docosapentaenoyl-CoA[m]	13	0.0025902	DOWN
AKG[m]	29	0.0025902	DOWN
(9E)-octadecenoyl-CoA[m]	13	0.0025902	DOWN
(8Z,11Z,14Z,17Z)-eicosatetraenoyl-CoA[m]	13	0.0025902	DOWN
10,13,16,19-docosatetraenoyl-CoA[m]	13	0.0025902	DOWN
(9E)-tetradecenoyl-CoA[m]	13	0.0025902	DOWN
10,13,16-docosatrienoyl-CoA[m]	13	0.0025902	DOWN
13,16,19-docosatrienoyl-CoA[m]	13	0.0025902	DOWN
9-eicosenoyl-CoA[m]	13	0.0025902	DOWN
(7Z,10Z,13Z,16Z)-docosatetraenoyl-CoA[m]	13	0.0025902	DOWN
(8Z,11Z)-eicosadienoyl-CoA[m]	13	0.0025902	DOWN
pyruvate[m]	18	0.003038	DOWN
CoA[m]	91	0.0036278	DOWN
dUTP[m]	14	0.0037769	DOWN
dUDP[c]	16	0.0042757	DOWN
acetyl-CoA[m]	54	0.0063921	DOWN
11-cis-retinol[c]	15	0.0086642	DOWN
dADP[m]	13	0.0086642	DOWN
pyruvate[c]	29	0.0088253	DOWN
AKG[c]	40	0.0088253	DOWN
NAD+[c]	160	0.013836	DOWN
H2O2[m]	41	0.01584	DOWN
PI pool[r]	15	0.017478	DOWN
dGDP[m]	13	0.032718	DOWN
UDP[c]	111	0.032718	DOWN

### Sheet: Adipose (6h)
Name	# of Genes	P-Adj	Direction
NADH[m]	135	4.3744e-12	DOWN
NAD+[m]	140	4.3744e-12	DOWN
ubiquinol[m]	66	4.4355e-11	DOWN
ubiquinone[m]	65	6.6716e-10	DOWN
H+[m]	436	3.1336e-06	DOWN
GSH[m]	38	1.9354e-05	DOWN
NADH[c]	129	0.0001951	DOWN
H+[c]	740	0.00031483	DOWN
NAD+[c]	160	0.00057467	DOWN
ferrocytochrome C[m]	29	0.0015161	DOWN
ferricytochrome C[m]	29	0.0015161	DOWN
NADPH[c]	192	0.0021711	DOWN
12-keto-LTB4[p]	28	0.0024658	DOWN
12-oxo-c-LTB3[m]	25	0.0024658	DOWN
12-keto-LTB4[m]	28	0.0024658	DOWN
12-oxo-c-LTB3[p]	25	0.0024658	DOWN
12-oxo-c-LTB3[c]	25	0.0024658	DOWN
4-hydroxyestrone-2-S-glutathione[r]	21	0.0035705	DOWN
3,4-dihydro-3-hydroxy-4-S-glutathionyl bromobenzene[c]	19	0.0035705	DOWN
3-hydroxykynurenine-O-beta-D-glucoside[c]	22	0.0035705	DOWN
4,5-dihydro-4-hydroxy-5-S-glutathionyl-benzo[a]pyrene[c]	19	0.0035705	DOWN
hydrochloride[c]	19	0.0035705	DOWN
4-hydroxy-17beta-estradiol-2-S-glutathione[c]	21	0.0035705	DOWN
4-hydroxy-17beta-estradiol-2-S-glutathione[m]	21	0.0035705	DOWN
H2O[m]	309	0.0035705	DOWN
H2O2[m]	41	0.0035705	DOWN
4-hydroxy-17beta-estradiol-2-S-glutathione[p]	21	0.0035705	DOWN
4-hydroxy-17beta-estradiol-2-S-glutathione[r]	21	0.0035705	DOWN
GSH[p]	22	0.0035705	DOWN
4-hydroxyestrone-2-S-glutathione[c]	21	0.0035705	DOWN
CoA[m]	91	0.0035705	DOWN
9-deoxy-delta12-PGD2[c]	22	0.0035705	DOWN
prostaglandin J2[c]	22	0.0035705	DOWN
5-S-glutathionyl-noradrenochrome hydroquinone[c]	21	0.0035705	DOWN
4-hydroxyestrone-2-S-glutathione[m]	21	0.0035705	DOWN
5-S-glutathionyl-dopachrome hydroquinone[c]	21	0.0035705	DOWN
5-S-glutathionyl-aminochrome reduced[c]	21	0.0035705	DOWN
5-S-glutathionyl-adrenochrome hydroquinone[c]	21	0.0035705	DOWN
5-S-glutathionyl-L-dopa[c]	21	0.0035705	DOWN
4-hydroxyestrone-2-S-glutathione[p]	21	0.0035705	DOWN
5-S-glutathionyl-dopamine[c]	21	0.0035705	DOWN
hepoxilin A3[r]	38	0.0035705	DOWN
2-hydroxyestrone-4-S-glutathione[r]	21	0.0035705	DOWN
hepoxilin A3[p]	33	0.0035705	DOWN
hepoxilin A3[c]	38	0.0035705	DOWN
hepoxilin A3-c[r]	22	0.0035705	DOWN
hepoxilin A3-c[p]	22	0.0035705	DOWN
hepoxilin A3-c[c]	22	0.0035705	DOWN
glutathionyl-3-hydroxykynurenine glucoside[c]	21	0.0035705	DOWN
estrone-3,4-quinone[r]	21	0.0035705	DOWN
estrone-3,4-quinone[p]	21	0.0035705	DOWN
estrone-3,4-quinone[m]	21	0.0035705	DOWN
estrone-3,4-quinone[c]	21	0.0035705	DOWN
estrone-2,3-quinone[r]	21	0.0035705	DOWN
estrone-2,3-quinone[p]	21	0.0035705	DOWN
estrone-2,3-quinone[m]	21	0.0035705	DOWN
hydrobromic acid[c]	20	0.0035705	DOWN
estrone-2,3-quinone[c]	21	0.0035705	DOWN
aflatoxin B1-exo-8,9-epoxide-GSH[c]	19	0.0035705	DOWN
acetyl-CoA[m]	54	0.0035705	DOWN
S-(formylmethyl)glutathione[c]	19	0.0035705	DOWN
S-(PGJ2)-glutathione[c]	22	0.0035705	DOWN
S-(PGA2)-glutathione[c]	22	0.0035705	DOWN
S-(PGA1)-glutathione[c]	22	0.0035705	DOWN
S-(9-deoxy-delta9,12-PGD2)-glutathione[c]	23	0.0035705	DOWN
S-(9-deoxy-delta12-PGD2)-glutathione[c]	23	0.0035705	DOWN
S-(2-chloroacetyl)glutathione[c]	19	0.0035705	DOWN
S-(2,2-dichloro-1-hydroxy)ethyl glutathione[c]	19	0.0035705	DOWN
S-(1,2-dichlorovinyl)glutathione[c]	19	0.0035705	DOWN
O2[m]	75	0.0035705	DOWN
NADP+[c]	200	0.0035705	DOWN
delta-12-prostaglandin J2[c]	22	0.0035705	DOWN
2-hydroxyestrone-4-S-glutathione[p]	21	0.0035705	DOWN
7,8-dihydro-7-hydroxy-8-S-glutathionyl-benzo[a]pyrene[c]	19	0.0035705	DOWN
2-hydroxyestrone-4-S-glutathione[c]	21	0.0035705	DOWN
1-nitro-5-hydroxy-6-glutathionyl-5,6-dihydronaphthalene[c]	19	0.0035705	DOWN
1-nitro-7-glutathionyl-8-hydroxy-7,8-dihydronaphthalene[c]	19	0.0035705	DOWN
17beta-estradiol-3,4-quinone[p]	21	0.0035705	DOWN
1-nitro-7-hydroxy-8-glutathionyl-7,8-dihydronaphthalene[c]	19	0.0035705	DOWN
12-keto-LTB4[c]	33	0.0035705	DOWN
12-keto-LTB4[r]	30	0.0035705	DOWN
2-hydroxyestrone-4-S-glutathione[m]	21	0.0035705	DOWN
12-oxo-c-LTB3[r]	22	0.0035705	DOWN
17beta-estradiol-2,3-quinone[c]	21	0.0035705	DOWN
(1R)-hydroxy-(2R)-glutathionyl-1,2-dihydronaphthalene[c]	19	0.0035705	DOWN
17beta-estradiol-2,3-quinone[m]	21	0.0035705	DOWN
17beta-estradiol-3,4-quinone[m]	21	0.0035705	DOWN
17beta-estradiol-2,3-quinone[p]	21	0.0035705	DOWN
17beta-estradiol-3,4-quinone[c]	21	0.0035705	DOWN
17beta-estradiol-2,3-quinone[r]	21	0.0035705	DOWN
(1S)-hydroxy-(2S)-glutathionyl-1,2-dihydronaphthalene[c]	19	0.0035705	DOWN
2,3-dihydro-2-S-glutathionyl-3-hydroxy bromobenzene[c]	19	0.0035705	DOWN
17beta-estradiol-3,4-quinone[r]	21	0.0035705	DOWN
2-hydroxy-17beta-estradiol-4-S-glutathione[m]	21	0.0035705	DOWN
2-(S-glutathionyl)acetyl glutathione[c]	19	0.0035705	DOWN
2-bromoacetaldehyde[c]	20	0.0035705	DOWN
2-hydroxyestrone-1-S-glutathione[r]	21	0.0035705	DOWN
2-hydroxy-17beta-estradiol-1-S-glutathione[c]	21	0.0035705	DOWN
2-hydroxy-17beta-estradiol-1-S-glutathione[m]	21	0.0035705	DOWN
2-hydroxyestrone-1-S-glutathione[p]	21	0.0035705	DOWN
2-hydroxy-17beta-estradiol-1-S-glutathione[p]	21	0.0035705	DOWN
2-hydroxy-17beta-estradiol-1-S-glutathione[r]	21	0.0035705	DOWN
2-hydroxy-17beta-estradiol-4-S-glutathione[c]	21	0.0035705	DOWN
2-(S-glutathionyl)acetyl chloride[c]	19	0.0035705	DOWN
1-nitro-5-glutathionyl-6-hydroxy-5,6-dihydronaphthalene[c]	19	0.0035705	DOWN
2-hydroxyestrone-1-S-glutathione[m]	21	0.0035705	DOWN
2-hydroxy-17beta-estradiol-4-S-glutathione[p]	21	0.0035705	DOWN
2-hydroxy-17beta-estradiol-4-S-glutathione[r]	21	0.0035705	DOWN
2-hydroxyestrone-1-S-glutathione[c]	21	0.0035705	DOWN
noradrenochrome[c]	22	0.0037768	DOWN
adrenochrome[c]	22	0.0037768	DOWN
dopaminochrome[c]	26	0.0039443	DOWN
L-dopachrome[c]	24	0.0041533	DOWN
dopamine-O-quinone[c]	26	0.0044291	DOWN
H2O2[c]	75	0.0045453	DOWN
FAD[m]	33	0.004619	DOWN
FADH2[m]	33	0.004619	DOWN
GSH[r]	24	0.005823	DOWN
L-dopaquinone[c]	22	0.00788	DOWN
cytidine[c]	25	0.0097792	DOWN
(7Z)-octadecenoyl-CoA[m]	13	0.012327	DOWN
(7Z,10Z,13Z,16Z)-docosatetraenoyl-CoA[m]	13	0.012327	DOWN
(7Z,10Z,13Z,16Z,19Z)-docosapentaenoyl-CoA[m]	13	0.012327	DOWN
(8Z,11Z)-eicosadienoyl-CoA[m]	13	0.012327	DOWN
(8Z,11Z,14Z,17Z)-eicosatetraenoyl-CoA[m]	13	0.012327	DOWN
10,13,16-docosatrienoyl-CoA[m]	13	0.012327	DOWN
(9E)-octadecenoyl-CoA[m]	13	0.012327	DOWN
(11Z)-docosenoyl-CoA[m]	13	0.012327	DOWN
linolenoyl-CoA[m]	13	0.012327	DOWN
propanoyl-CoA[m]	41	0.012327	DOWN
(9E)-tetradecenoyl-CoA[m]	13	0.012327	DOWN
10,13,16,19-docosatetraenoyl-CoA[m]	13	0.012327	DOWN
(11Z,14Z,17Z)-eicosatrienoyl-CoA[m]	13	0.012327	DOWN
(11Z,14Z)-eicosadienoyl-CoA[m]	13	0.012327	DOWN
(13Z,16Z)-docosadienoyl-CoA[m]	13	0.012327	DOWN
(6Z,9Z,12Z,15Z)-octadecatetraenoyl-CoA[m]	13	0.012327	DOWN
(13Z)-octadecenoyl-CoA[m]	13	0.012327	DOWN
(6Z,9Z)-octadecadienoyl-CoA[m]	13	0.012327	DOWN
9-eicosenoyl-CoA[m]	13	0.012327	DOWN
(5Z,8Z,11Z,14Z,17Z)-eicosapentaenoyl-CoA[m]	13	0.012327	DOWN
(5Z,8Z,11Z)-eicosatrienoyl-CoA[m]	13	0.012327	DOWN
(4Z,7Z,10Z,13Z,16Z,19Z)-docosahexaenoyl-CoA[m]	13	0.012327	DOWN
13,16,19-docosatrienoyl-CoA[m]	13	0.012327	DOWN
GSSG[m]	12	0.012327	DOWN
(4Z,7Z,10Z,13Z,16Z)-docosapentaenoyl-CoA[m]	13	0.012327	DOWN
succinate[m]	15	0.01265	DOWN
5-carboxy-alpha-chromanol[m]	28	0.016013	DOWN
5-carboxy-gamma-chromanol[m]	28	0.016013	DOWN
7-carboxy-gamma-tocotrienol[m]	28	0.016013	DOWN
9-carboxy-alpha-tocotrienol[m]	28	0.016013	DOWN
11-carboxy-alpha-tocotrienol[m]	28	0.016013	DOWN
11-carboxy-gamma-tocotrienol[m]	28	0.016013	DOWN
7-carboxy-alpha-tocotrienol[m]	28	0.016013	DOWN
9-carboxy-gamma-tocotrienol[m]	28	0.016013	DOWN
D-glucitol[c]	15	0.016676	DOWN
GSH[c]	81	0.017072	DOWN
NAD+[p]	24	0.01842	DOWN
NADH[p]	24	0.01842	DOWN
H2O[l]	93	0.018605	DOWN
[protein][c]	419	0.021222	UP
phosphoprotein[c]	418	0.021222	UP
GAP[c]	11	0.021715	DOWN
crotonyl-CoA[m]	11	0.022345	DOWN
prostaglandin A2[c]	26	0.02255	DOWN
prostaglandin A1[c]	26	0.02255	DOWN
H2O[c]	932	0.02303	DOWN
15(S)-HETE[c]	12	0.023151	DOWN
GSSG[s]	14	0.023624	DOWN
THF[c]	14	0.026166	DOWN
L-phenylalanyl-tRNA(phe)[c]	21	0.026526	DOWN
tRNA(phe)[c]	21	0.026526	DOWN
5,6-epoxy-(8Z)-tetradecenoic acid[c]	24	0.026956	DOWN
10,11-epoxy-(4Z,7Z)-hexadecadienoic acid[c]	24	0.026956	DOWN
7,8-epoxy-(4Z,10Z)-hexadecadienoic acid[c]	24	0.026956	DOWN
7-carboxy-alpha-chromanol[m]	24	0.026956	DOWN
7-carboxy-gamma-chromanol[m]	24	0.026956	DOWN
8,9-epoxy-(5Z)-tetradecenoic acid[c]	24	0.026956	DOWN
9,10-epoxy-(6Z,12Z)-octadecadienoic acid[c]	24	0.026956	DOWN
9-carboxy-alpha-chromanol[m]	24	0.026956	DOWN
9-carboxy-gamma-chromanol[m]	24	0.026956	DOWN
3-carboxy-alpha-chromanol[m]	24	0.026956	DOWN
11-carboxy-alpha-chromanol[m]	24	0.026956	DOWN
gamma-carboxyethyl-hydroxychroman[m]	24	0.026956	DOWN
11-carboxy-gamma-chromanol[m]	24	0.026956	DOWN
13-carboxy-alpha-tocotrienol[m]	24	0.026956	DOWN
12,13-epoxy-(6Z,9Z)-octadecadienoic acid[c]	24	0.026956	DOWN
PPi[m]	50	0.031954	DOWN
pyruvate[c]	29	0.032788	DOWN
trichloroethene[c]	27	0.032788	DOWN
1-nitronaphthalene-7,8-oxide[c]	27	0.032788	DOWN
benzo[a]pyrene-4,5-oxide[c]	27	0.032788	DOWN
1,1-dichloroethylene epoxide[c]	27	0.032788	DOWN
2,2-dichloroacetaldehyde[c]	27	0.032788	DOWN
chloroacetyl chloride[c]	27	0.032788	DOWN
mannose-1-phosphate[c]	15	0.035452	DOWN
activation-ppara[c]	58	0.04638	DOWN
